# The functional repertoire encoded within the native microbiome of the model nematode *Caenorhabditis elegans*

**DOI:** 10.1101/554345

**Authors:** Johannes Zimmermann, Nancy Obeng, Wentao Yang, Barbara Pees, Carola Petersen, Silvio Waschina, Kohar Annie Kissoyan, Jack Aidley, Marc P. Hoeppner, Boyke Bunk, Cathrin Spröer, Matthias Leippe, Katja Dierking, Christoph Kaleta, Hinrich Schulenburg

## Abstract

The microbiome is generally assumed to have a substantial influence on the biology of multicellular organisms. The exact functional contributions of the microbes are often unclear and cannot be inferred easily from 16S rRNA genotyping, which is commonly used for taxonomic characterization of the bacterial associates. In order to bridge this knowledge gap, we here analyzed the metabolic competences of the native microbiome of the model nematode *Caenorhabditis elegans*. We integrated whole genome sequences of 77 bacterial microbiome members with metabolic modelling and experimental characterization of bacterial physiology. We found that, as a community, the microbiome can synthesize all essential nutrients for *C. elegans*. Both metabolic models and experimental analyses further revealed that nutrient context can influence how bacteria interact within the microbiome. We identified key bacterial traits that are likely to influence the microbe’s ability to colonize *C. elegans* (e.g., pyruvate fermentation to acetoin) and the resulting effects on nematode fitness (e.g., hydroxyproline degradation). Considering that the microbiome is usually neglected in the comprehensive research on this nematode, the resource presented here will help our understanding of *C. elegans* biology in a more natural context. Our integrative approach moreover provides a novel, general framework to dissect microbiome-mediated functions.
