## Supplementary Table S1 for "The functional repertoire encoded within the native microbiome of the model nematode *Caenorhabditis elegans*"

### Sheet: Sheet1
Isolate	Most similar strain/species	Genus	Order	Phylum	Sequence technology	#contigs	genome size	N50	%GC	#gene	#rRNA	#tRNA	Bioproject/Genbank ID	Additional info
MYb238	Stenotrophomonas sp.	Stenotrophomonas	Xanthomonadales	Proteobacteria	Illumina	65	4074006	130300	0.689069	3545	3	60	PRJNA400855
MYb1	Pseudomonas lurida	Pseudomonas	Pseudomonadales	Proteobacteria	Illumina	35	6064184	343786	0.608764	5523	5	54	PRJNA400855
MYb10	Acinetobacter sp. 'LB BR 12338'	Acinetobacter	Pseudomonadales	Proteobacteria	Illumina	29	4569864	530030	0.381203	4314	3	66	PRJNA400855
MYb114	Pseudomonas poae RE*1-1-14	Pseudomonas	Pseudomonadales	Proteobacteria	Illumina	52	6354253	252115	0.602977	5749	4	59	PRJNA400855
MYb115	Pseudomonas putida	Pseudomonas	Pseudomonadales	Proteobacteria	Illumina	85	6263738	194311	0.605349	5698	10	63	PRJNA400855
MYb117	Pseudomonas poae RE*1-1-14	Pseudomonas	Pseudomonadales	Proteobacteria	Illumina	81	6349152	158677	0.602981	5750	7	58	PRJNA400855
MYb12	Pseudomonas fluorescens	Pseudomonas	Pseudomonadales	Proteobacteria	Illumina	31	6065346	343786	0.608754	5526	6	55	PRJNA400855
MYb121	Erwinia billingiae	Erwinia	Enterobacterales	Proteobacteria	Illumina	28	5026532	570570	0.550315	4609	6	70	PRJNA400855
MYb13	Pseudomonas sp. BX2	Pseudomonas	Pseudomonadales	Proteobacteria	Illumina	44	6065095	341090	0.608784	5528	4	56	PRJNA400855
MYb137	Escherichia fergusonii	Escherichia	Enterobacterales	Proteobacteria	Illumina	81	4471151	115019	0.50722	4218	7	75	PRJNA400855	Reference in genome comparison
MYb16	Pseudomonas lurida	Pseudomonas	Pseudomonadales	Proteobacteria	Illumina	31	6066475	415921	0.608754	5530	6	58	PRJNA400855
MYb17	Pseudomonas fluorescens	Pseudomonas	Pseudomonadales	Proteobacteria	Illumina	36	6061908	319399	0.608803	5529	4	59	PRJNA400855
MYb184	Pseudomonas cedrina	Pseudomonas	Pseudomonadales	Proteobacteria	Illumina	151	6108438	94251	0.600058	5506	3	59	PRJNA400855
MYb185	Pseudomonas denitrificans	Pseudomonas	Pseudomonadales	Proteobacteria	Illumina	30	4099100	420432	0.615024	3750	3	54	PRJNA400855
MYb2	Pseudomonas sp. RKS7-1	Pseudomonas	Pseudomonadales	Proteobacteria	Illumina	37	6362474	421353	0.593377	5759	4	69	PRJNA400855
MYb211	Arthrobacter sp. 22c	Micrococcaceae	Actinobacteria	Terrabacteria group	Illumina	46	4058149	236507	0.608283	3783	4	63	PRJNA400855
MYb213	Arthrobacter sp. 22c	Micrococcaceae	Actinobacteria	Terrabacteria group	Illumina	14	3785151	591513	0.557943	3589	4	64	PRJNA400855
MYb214	Arthrobacter sp. 5118	Micrococcaceae	Actinobacteria	Terrabacteria group	Illumina	19	3723429	657913	0.610246	3509	4	72	PRJNA400855
MYb216	Arthrobacter sp. 22c	Micrococcaceae	Actinobacteria	Terrabacteria group	Illumina	23	3998930	932842	0.607669	3678	4	63	PRJNA400855
MYb22	Pseudomonas fluorescens	Pseudomonas	Pseudomonadales	Proteobacteria	Illumina	33	6064613	343729	0.608763	5526	5	56	PRJNA400855
MYb221	Arthrobacter sp. 22c	Micrococcaceae	Actinobacteria	Terrabacteria group	Illumina	45	4058177	248316	0.608296	3781	4	62	PRJNA400855
MYb222	Arthrobacter sp. 5118	Micrococcaceae	Actinobacteria	Terrabacteria group	Illumina	55	3677666	222325	0.610736	3458	4	72	PRJNA400855
MYb224	Arthrobacter sp. 22c	Micrococcaceae	Actinobacteria	Terrabacteria group	Illumina	24	3909456	430606	0.608671	3607	4	62	PRJNA400855
MYb227	Arthrobacter sp. KOPRI 25518	Micrococcaceae	Actinobacteria	Terrabacteria group	Illumina	27	4309199	326966	0.563399	4059	4	58	PRJNA400855
MYb229	Arthrobacter sp. 22c	Micrococcaceae	Actinobacteria	Terrabacteria group	Illumina	23	3998291	932938	0.607684	3685	4	63	PRJNA400855	Reference in genome comparison
MYb23	Arthrobacter sp. 1126(2010)	Micrococcaceae	Actinobacteria	Terrabacteria group	Illumina	60	5191664	145680	0.62095	4835	3	55	PRJNA400855
MYb24	Microbacterium sp. A5.3	Microbacteriaceae	Actinobacteria	Terrabacteria group	Illumina	50	4247161	173866	0.675511	4093	3	52	PRJNA400855
MYb25	Chryseobacterium culicis	Flavobacteriales	Bacteroidetes	FCB group	Illumina	11	5011784	2872025	0.361171	4583	3	75	PRJNA400855	Reference in genome comparison
MYb3	Pseudomonas sp. RKS7-1	Pseudomonas	Pseudomonadales	Proteobacteria	Illumina	37	6362684	326363	0.593381	5760	4	68	PRJNA400855
MYb31	Brevundimonas bullata	Brevundimonas	Caulobacterales	Proteobacteria	Illumina	52	3414053	117325	0.67083	3288	3	49	PRJNA400855
MYb32	Microbacterium sp. Ulm3	Microbacteriaceae	Actinobacteria	Terrabacteria group	Illumina	57	4245908	197876	0.675497	4090	3	52	PRJNA400855
MYb33	Brevundimonas sp. CMJ2-2RA	Brevundimonas	Caulobacterales	Proteobacteria	Illumina	71	3410301	86067	0.670807	3279	3	49	PRJNA400855
MYb40	Microbacterium sp. Ulm3	Microbacteriaceae	Actinobacteria	Terrabacteria group	Illumina	69	4242446	132124	0.675492	4088	3	52	PRJNA400855
MYb43	Microbacterium sp. BBCT30	Microbacteriaceae	Actinobacteria	Terrabacteria group	Illumina	54	4245581	139189	0.675518	4089	3	52	PRJNA400855
MYb44	Chryseobacterium culicis	Flavobacteriales	Bacteroidetes	FCB group	Illumina	14	5011359	1140854	0.361174	4583	3	75	PRJNA400855
MYb45	Microbacterium oxydans	Microbacteriaceae	Actinobacteria	Terrabacteria group	Illumina	26	4074608	293780	0.686737	3898	3	55	PRJNA400855
MYb46	Brevundimonas sp. CBG_LBI36	Brevundimonas	Caulobacterales	Proteobacteria	Illumina	41	3412644	138448	0.670839	3277	3	49	PRJNA400855
MYb5	Escherichia coli BL21(DE3)	Escherichia	Enterobacterales	Proteobacteria	Illumina	82	4470869	115019	0.507228	4216	7	74	PRJNA400855
MYb50	Microbacterium sp. VKM Ac-1808	Microbacteriaceae	Actinobacteria	Terrabacteria group	Illumina	52	4244560	147888	0.675488	4091	3	52	PRJNA400855
MYb51	Arthrobacter sp. 1126(2010)	Micrococcaceae	Actinobacteria	Terrabacteria group	Illumina	67	5190614	157097	0.620921	4845	3	55	PRJNA400855
MYb52	Brevundimonas sp. CMJ2-2RA	Brevundimonas	Caulobacterales	Proteobacteria	Illumina	35	3412955	180394	0.670837	3288	3	49	PRJNA400855
MYb54	Microbacterium sp. BBCT30	Microbacteriaceae	Actinobacteria	Terrabacteria group	Illumina	45	4246055	183686	0.675527	4090	3	52	PRJNA400855
MYb60	Pseudomonas sp. GCDN9_III	Pseudomonas	Pseudomonadales	Proteobacteria	Illumina	46	5584444	394093	0.611123	5128	8	61	PRJNA400855
MYb62	Microbacterium oxydans	Microbacteriaceae	Actinobacteria	Terrabacteria group	Illumina	51	4152548	170187	0.687384	4046	3	56	PRJNA400855
MYb63	Paenibacillus amylolyticus	Paenibacillaceae	Bacilli	Terrabacteria group	Illumina	26	7180602	1181334	0.459134	6271	7	66	PRJNA400855	16S RNA from GenBank
MYb64	Microbacterium sp. RBC23	Microbacteriaceae	Actinobacteria	Terrabacteria group	Illumina	43	4146230	169046	0.702353	3874	3	47	PRJNA400855
MYb66	Microbacterium sp. 0702P1-2	Microbacteriaceae	Actinobacteria	Terrabacteria group	Illumina	18	3877274	561879	0.68821	3748	3	52	PRJNA400855
MYb7	Chryseobacterium sp. PB2	Flavobacteriales	Bacteroidetes	FCB group	Illumina	68	5153515	132087	0.356347	4728	3	69	PRJNA400855
MYb72	Microbacterium sp. CI65	Microbacteriaceae	Actinobacteria	Terrabacteria group	Illumina	67	3935055	96225	0.694313	3736	3	50	PRJNA400855
MYb75	Pseudomonas trivialis	Pseudomonas	Pseudomonadales	Proteobacteria	Illumina	46	5585606	396960	0.61115	5124	8	65	PRJNA400855
MYb6	Ochrobactrum thiophenivorans	Ochrobactrum	Rhizobiales	Proteobacteria	PacBio	3	4657555	2399914	0.534094	4393	12	58	PRJNA400855
MYb9	Achromobacter sp. F32	Achromobacter	Burkholderiales	Proteobacteria	Illumina	59	6682547	224026	0.650441	6128	3	54	PRJNA400855
MYb11	Pseudomonas lurida	Pseudomonas	Pseudomonadales	Proteobacteria	PacBio	1	6100532	6100532	0.608408	5539	16	66	PRJNA400855	Reference in genome comparison
MYb14	Ochrobactrum sp. BS30	Ochrobactrum	Rhizobiales	Proteobacteria	Illumina	20	4632136	942115	0.534167	4370	3	49	PRJNA400855
MYb15	Ochrobactrum sp. BS30	Ochrobactrum	Rhizobiales	Proteobacteria	PacBio	3	4657557	2399914	0.534094	4399	12	58	PRJNA400855
MYb18	Ochrobactrum sp. BS30	Ochrobactrum	Rhizobiales	Proteobacteria	Illumina	23	4632353	715679	0.534148	4371	3	49	PRJNA400855
MYb19	Ochrobactrum sp. BS30	Ochrobactrum	Rhizobiales	Proteobacteria	Illumina	21	4631732	929109	0.534154	4372	3	49	PRJNA400855
MYb29	Ochrobactrum sp. LC206	Ochrobactrum	Rhizobiales	Proteobacteria	Illumina	106	4820303	302370	0.532113	4640	3	49	PRJNA400855
MYb48	Bacillus simplex	Bacillaceae	Bacilli	Terrabacteria group	Illumina	150	5863830	85865	0.402162	5774	10	37	PRJNA400855
MYb49	Ochrobactrum sp. LC497	Ochrobactrum	Rhizobiales	Proteobacteria	PacBio	3	4825002	2658027	0.558936	4626	12	60	PRJNA400855
MYb56	Bacillus sp. SG20	Bacillaceae	Bacilli	Terrabacteria group	Illumina	135	5929383	151494	0.350844	5983	11	31	PRJNA400855
MYb57	Stenotrophomonas sp. R-41388	Stenotrophomonas	Xanthomonadales	Proteobacteria	PacBio	1	4694453	4694453	0.66211	4247	13	78	PRJNA400855
MYb58	Ochrobactrum anthropi	Ochrobactrum	Rhizobiales	Proteobacteria	PacBio	3	4974493	1709853	0.535561	4711	15	60	PRJNA400855
MYb67	Bacillus sp. DU164(2010)	Bacillaceae	Bacilli	Terrabacteria group	Illumina	33	7174591	649319	0.459003	6250	1	42	PRJNA400855	16S RNA from GenBank
MYb68	Ochrobactrum sp. EC_E18	Ochrobactrum	Rhizobiales	Proteobacteria	Illumina	41	5058358	760690	0.532563	4877	3	48	PRJNA400855
MYb71	Ochrobactrum sp. R-26465	Ochrobactrum	Rhizobiales	Proteobacteria	PacBio	3	5399770	2834956	0.55878	5264	12	60	PRJNA400855	Reference in genome comparison
MYb73	Achromobacter spanius	Achromobacter	Burkholderiales	Proteobacteria	PacBio	1	6340208	6340208	0.656064	5766	13	62	PRJNA400855	Reference in genome comparison
MYb78	Bacillus sp. L68	Bacillaceae	Bacilli	Terrabacteria group	Illumina	77	6007142	215574	0.348229	6424	11	63	PRJNA400855
MYb187	Pseudomonas sp. W15Feb40A	Pseudomonas	Pseudomonadales	Proteobacteria	Illumina	42	5742799	223767	0.614812	5288	3	62	PRJNA400855
MYb193	Pseudomonas sp. Pier16	Pseudomonas	Pseudomonadales	Proteobacteria	PacBio	1	6211636	6211636	0.599142	5578	19	71	PRJNA400855
MYb209	Bacillus sp. SG5	Bacillaceae	Bacilli	Terrabacteria group	Illumina	136	5745836	143641	0.351347	5885	11	21	PRJNA400855
MYb212	Bacillus cereus	Bacillaceae	Bacilli	Terrabacteria group	Illumina	37	5461739	623768	0.351024	5607	12	70	PRJNA400855
MYb220	Bacillus cereus	Bacillaceae	Bacilli	Terrabacteria group	Illumina	39	5450504	621873	0.350752	5565	6	28	PRJNA400855
MYb237	Ochrobactrum pseudogrignonense strain K8	Ochrobactrum	Rhizobiales	Proteobacteria	Illumina	16	4947180	537919	0.535566	4676	3	48	PRJNA400855
MYb181	Sphingobacterium faecium	Sphingobacterium	Sphingobacteriales	Bacteroidetes	Illumina	243	5431180	87281	0.387152	4619	7	78
MYb53	Rhodococcus erythropolis	Rhodococcus	Actinomycetales	Actinobacteria	Illumina	137	6612919	270130	0.595378	6221	6	49
OP50	Escherichia coli OP50	Escherichia	Enterobacterales	Proteobacteria	Illumina	218	4484289	94004	0.50688	4145	9	82
MYb70	Ochrobactrum pseudogrignonense strain K8	Ochrobactrum	Rhizobiales	Proteobacteria	Illumina	17	4935982	537756	0.533552	4614	3	46	PRJNA400855
