## Supplementary Table S2 for "The functional repertoire encoded within the native microbiome of the model nematode *Caenorhabditis elegans*"

compounds	name	maxFlux
cpd00001	H2O	100
cpd00007	O2	100
cpd00027	D-Glucose	13.88
cpd00076	Sucrose	0.438212094653813
cpd01133	Stachyose	0.180023943184444
cpd00382	Melitose	0.059472125414818
cpd11657	Starch	0.185024602104593
cpd11746	Cellulose	1.48019681683675
cpd11601	Pectin	3.39962604113547
cpd00035	L-Alanine	5.98709315375982
cpd00051	L-Arginine	3.86102181400689
cpd00041	L-Aspartate	9.19879789631856
cpd00084	L-Cysteine	0.582920792079208
cpd00023	L-Glutamate	25.2972127804215
cpd00033	L-Glycine	4.3728362183755
cpd00119	L-Histidine	3.05998711340206
cpd00322	L-Isoleucine	7.18849085365854
cpd00107	L-Leucine	11.381631097561
cpd00039	L-Lysine	8.92735978112175
cpd00060	L-Methionine	2.84457104557641
cpd00066	L-Phenylalanine	5.01610169491525
cpd00129	L-Proline	14.6513466550825
cpd00054	L-Serine	8.76032350142722
cpd00161	L-Threonine	6.01158690176323
cpd00065	L-Tryptophan	1.00259549461312
cpd00069	L-Tyrosine	4.664293598234
cpd00156	L-Valine	9.23031596925705
cpd00063	Ca2+	0.292180248515395
cpd00009	Phosphate	1.65439279614705
cpd00971	Na+	0.76558353995389
cpd00205	K+	1.4223233925009
cpd00254	Mg	0.345762476856614
cpd10515	Fe2+	0.8446078080229
cpd10516	fe3	0.8446078080229
cpd00058	Cu2+	0.787287948887
cpd00034	Zn2+	0.2329871520343
cpd00030	Mn2+	0.1375386799665
cpd00393	Folate	0.256411418214771
cpd00305	Thiamine	0.988128886376484
cpd00220	Riboflavin	0.693466535589978
cpd00218	Niacin	0.39550188694
cpd00644	PAN	0.10851122058
cpd00215	Pyridoxal	0.457631644965243
cpd00098	Choline	0.33377875565898
cpd00059	L-Ascorbate	0.1022030433795
cpd01631	Gamma-Tocopherol	0.611980416626668
cpd01401	Vitamin K1	0.312846682937653
cpd00099	Cl-	100
cpd00067	H+	100
cpd00149	Co2+	100
cpd00028	Heme	0.1
cpd00048	Sulfate	100
