## Supplementary Table S3 for "The functional repertoire encoded within the native microbiome of the model nematode *Caenorhabditis elegans*"

compounds	name	maxFlux
cpd00001	H2O	100
cpd00007	O2	30
cpd00027	Glucose	5
cpd00013	NH3	100
cpd00048	Sulfate	100
cpd00063	Ca2+	0.292180248515395
cpd00009	Phosphate	1.65439279614705
cpd00971	Na+	0.76558353995389
cpd00205	K+	1.4223233925009
cpd00254	Mg	0.345762476856614
cpd10515	Fe2+	0.8446078080229
cpd10516	fe3	0.8446078080229
cpd00058	Cu2+	0.787287948887
cpd00034	Zn2+	0.2329871520343
cpd00030	Mn2+	0.1375386799665
cpd00099	Cl-	100
cpd00067	H+	100
cpd00149	Co2+	100
cpd00305	Thiamine	0.988128886376484
cpd00060	Methionine	0.001
cpd00076	Sucrose	0.001
