## Supplementary Table S6 for "The functional repertoire encoded within the native microbiome of the model nematode *Caenorhabditis elegans*"

### Sheet: Sheet1
id	name	pval.cor	mean.ochro	mean.other	hierarchy2
Adherence		0.000141632	0	0.681818	virulence
Antiphagocytosis		0.0295346	0.0833333	0.5	virulence
FD-NADH-OXIDO		0.0295346	1	0.606061	virulence
FUCDEGRA-NP		1.52315e-12	1	0.0454545	virulence
Immuno-modulatory activity		3.34638e-16	1	0	virulence
Intracellular entry		3.34638e-16	1	0	virulence
Intracellular survival		1.29726e-11	1	0.0606061	virulence
Motility		0.00619854	0	0.515152	virulence
Twitching motility		0.0413941	0	0.363636	virulence
|1CMET2-PWY|	N10-formyl-tetrahydrofolate biosynthesis	0.0147658	1	0.545455	|Biosynthesis||Cofactor-Biosynthesis||Vitamin-Biosynthesis||Folate-Biosynthesis|
|AEROBACTINSYN-PWY|	aerobactin biosynthesis	4.69683e-09	0.583333	0	|Biosynthesis||Siderophores-Biosynthesis|
|ALACAT2-PWY|	L-alanine degradation II (to D-lactate)	0.0413941	0	0.363636	|Degradation||Amino-Acid-Degradation||Proteinogenic-Amino-Acids-Degradation||ALANINE-DEG|
|ALADEG-PWY|	L-alanine degradation I	0.0120276	1	0.530303	|Degradation||Amino-Acid-Degradation||Proteinogenic-Amino-Acids-Degradation||ALANINE-DEG|
|ALKANEMONOX-PWY|	two-component alkanesulfonate monooxygenase	0.00807646	0	0.5	|Degradation||Noncarbon-Nutrients||Sulfur-Metabolism|
|ARG-GLU-PWY|	L-arginine degradation VII (arginase 3 pathway)	8.2301e-15	1	0.0151515	|Degradation||Amino-Acid-Degradation||Proteinogenic-Amino-Acids-Degradation||ARGININE-DEG|
|ARGASEDEG-PWY|	L-arginine degradation I (arginase pathway)	1.24809e-06	1	0.19697	|Degradation||Amino-Acid-Degradation||Proteinogenic-Amino-Acids-Degradation||ARGININE-DEG||Biosynthesis||Amino-Acid-Biosynthesis||IND-AMINO-ACID-SYN||GLUTAMATE-SYN|
|ARGDEG-III-PWY|	L-arginine degradation IV (arginine decarboxylase/agmatine deiminase pathway)	0.00619854	0	0.515152	|Degradation||Amino-Acid-Degradation||Proteinogenic-Amino-Acids-Degradation||ARGININE-DEG|
|ARGDEG-IV-PWY|	L-arginine degradation VIII (arginine oxidase pathway)	0.0295346	0.416667	0.787879	|Degradation||Amino-Acid-Degradation||Proteinogenic-Amino-Acids-Degradation||ARGININE-DEG|
|ARGDEG-V-PWY|	L-arginine degradation X (arginine monooxygenase pathway)	0.00807646	0	0.5	|Degradation||Amino-Acid-Degradation||Proteinogenic-Amino-Acids-Degradation||ARGININE-DEG|
|ASPARAGINE-BIOSYNTHESIS|	L-asparagine biosynthesis I	0.0255216	1	0.590909	|Biosynthesis||Amino-Acid-Biosynthesis||IND-AMINO-ACID-SYN||ASPARAGINE-SYN|
|ASPARAGINE-DEG1-PWY|	L-asparagine degradation I	0.0295346	0	0.393939	|Degradation||Amino-Acid-Degradation||Proteinogenic-Amino-Acids-Degradation||ASPARAGINE-DEG|
|AST-PWY|	L-arginine degradation II (AST pathway)	0.0349133	0	0.378788	|Degradation||Amino-Acid-Degradation||Proteinogenic-Amino-Acids-Degradation||ARGININE-DEG|
|BGALACT-PWY|	lactose degradation III	0.0120276	0	0.469697	|Degradation||Carbohydrates-Degradation||Sugars-And-Polysaccharides-Degradation||LACTOSE-DEG|
|CITRULLINE-DEG-PWY|	L-citrulline degradation	0.0295346	0	0.393939	|Degradation||Amino-Acid-Degradation||MISCELLANEOUS-DEG|
|DARABITOLUTIL-PWY|	D-arabitol degradation	0.00619854	1	0.484848	|Degradation||SECONDARY-METABOLITE-DEGRADATION||Sugar-Derivatives||SUGAR-ALCOHOLS-DEG|
|DETOX1-PWY|	superoxide radicals degradation	0.0349133	0	0.378788	|Detoxification||REACTIVE-OXYGEN-SPECIES-DEGRADATION|
|DTDPRHAMSYN-PWY|	dTDP-L-rhamnose biosynthesis I	0.0349133	1	0.621212	|Biosynthesis||Carbohydrates-Biosynthesis||CARBO-BIOSYNTHESIS||SUGAR-NUCLEOTIDES||dTDP-Sugar-Biosynthesis||dTDP-L-Rhamnose-Biosynthesis|
|ENTNER-DOUDOROFF-PWY|	Entner-Doudoroff pathway I	0.00619854	1	0.484848	|Degradation||Carbohydrates-Degradation||Sugars-And-Polysaccharides-Degradation||Energy-Metabolism||Entner-Duodoroff-Pathways|
|ETHYL-PWY|	ethylene biosynthesis I (plants)	0.0102796	1	0.515152	|Biosynthesis||HORMONE-SYN||Plant-Hormone-Biosynthesis||Ethylene-Biosynthesis|
|ETOH-ACETYLCOA-ANA-PWY|	ethanol degradation I	0.0120276	0	0.469697	|Degradation||Alcohol-Degradation||Ethanol-Degradation|
|FORMASS-PWY|	formaldehyde oxidation IV (thiol-independent)	0.0120276	1	0.530303	|Degradation||C1-COMPOUNDS||Formaldehyde-Oxidation|
|GALACTCAT-PWY|	D-galactonate degradation	0.000343409	1	0.348485	|SECONDARY-METABOLITE-DEGRADATION||Sugar-Derivatives||Degradation||CARBOXYLATES-DEG||SUGAR-ACIDS-DEG|
|GDPRHAMSYN-PWY|	GDP-D-rhamnose biosynthesis	9.28378e-05	1	0.30303	|Biosynthesis||Carbohydrates-Biosynthesis||CARBO-BIOSYNTHESIS||SUGAR-NUCLEOTIDES||GDP-Sugar-Biosynthesis|
|GLUAMCAT-PWY|	N-acetylglucosamine degradation I	0.0220485	0.833333	0.393939	|SECONDARY-METABOLITE-DEGRADATION||Sugar-Derivatives||Degradation||AMINE-DEG||N-Acetylglucosamine-Degradation|
|GLUCONEO-PWY|	gluconeogenesis I	0.0177481	1	0.560606	|Biosynthesis||Carbohydrates-Biosynthesis||CARBO-BIOSYNTHESIS||Gluconeogenesis|
|GLUCONSUPER-PWY|	D-gluconate degradation	0.0147658	1	0.545455	|Degradation||CARBOXYLATES-DEG|
|GLUTATHIONESYN-PWY|	glutathione biosynthesis	0.0255216	0	0.409091	|Biosynthesis||Cofactor-Biosynthesis||Reductants|
|GLYCOCAT-PWY|	glycogen degradation I	0.0177481	0	0.439394	|Polymer-Degradation||Degradation||Carbohydrates-Degradation||POLYSACCHARIDES-DEG||Glycogen-Degradation|
|GLYCOGENSYNTH-PWY|	glycogen biosynthesis I (from ADP-D-Glucose)	0.00270577	0	0.560606	|Glycan-Pathways||Glycan-Biosynthesis||Biosynthesis||Carbohydrates-Biosynthesis||Polysaccharides-Biosynthesis||GLYCOGEN-BIOSYN|
|GLYCOLYSIS|	glycolysis I (from glucose 6-phosphate)	0.000482737	0	0.636364	|Energy-Metabolism||GLYCOLYSIS-VARIANTS|
|HEMESYN2-PWY|	heme b biosynthesis II (anaerobic)	0.0120276	1	0.530303	|Biosynthesis||Cofactor-Biosynthesis||Porphyrin-Compounds-Biosynthesis||HEME-SYN||Heme-b-Biosynthesis|
|HEXPPSYN-PWY|	hexaprenyl diphosphate biosynthesis	3.29786e-05	1	0.272727	|Biosynthesis||Cofactor-Biosynthesis||Polyprenyl-Biosynthesis|
|HISDEG-PWY|	L-histidine degradation I	0.0295346	0	0.393939	|Degradation||Amino-Acid-Degradation||Proteinogenic-Amino-Acids-Degradation||HISTIDINE-DEG|
|HOMOCYSDEGR-PWY|	L-cysteine biosynthesis III (from L-homocysteine)	0.000216995	0	0.666667	|Degradation||Amino-Acid-Degradation||Proteinogenic-Amino-Acids-Degradation||HOMOCYSTEINE-DEG||Biosynthesis||Amino-Acid-Biosynthesis||IND-AMINO-ACID-SYN||CYSTEINE-SYN|
|HOMOSER-METSYN-PWY|	L-methionine biosynthesis I	0.0295346	1	0.606061	|Biosynthesis||Amino-Acid-Biosynthesis||IND-AMINO-ACID-SYN||METHIONINE-SYN||Methionine-De-novo-Biosynthesis|
|IDNCAT-PWY|	L-idonate degradation	0.000151117	0.916667	0.257576	|SECONDARY-METABOLITE-DEGRADATION||Sugar-Derivatives||Degradation||CARBOXYLATES-DEG||SUGAR-ACIDS-DEG|
|KDOSYN-PWY|	Kdo transfer to lipid IVA I	0.00494427	1	0.469697	|Biosynthesis||Cell-Structure-Biosynthesis||Lipopolysaccharide-Biosynthesis||KDO-Lipid-IV-Transfer|
|LARABITOLUTIL-PWY|	xylitol degradation	0.00260246	0.833333	0.287879	|Degradation||SECONDARY-METABOLITE-DEGRADATION||Sugar-Derivatives||SUGAR-ALCOHOLS-DEG|
|LYSINE-DEG1-PWY|	L-lysine degradation XI (mammalian)	0.00494427	1	0.469697	|Degradation||Amino-Acid-Degradation||Proteinogenic-Amino-Acids-Degradation||LYSINE-DEG|
|M-CRESOL-DEGRADATION-PWY|	m-cresol degradation	1.20673e-05	1	0.242424	|Degradation||AROMATIC-COMPOUNDS-DEGRADATION|
|MALATE-ASPARTATE-SHUTTLE-PWY|	L-aspartate degradation II	0.0295346	1	0.606061	|Degradation||Amino-Acid-Degradation||Proteinogenic-Amino-Acids-Degradation||ASPARTATE-DEG|
|MGLDLCTANA-PWY|	methylglyoxal degradation VI	0.0102796	1	0.515152	|Detoxification||Degradation||Aldehyde-Degradation||Methylglyoxal-Detoxification|
|NADPHOS-DEPHOS-PWY|	NAD phosphorylation and dephosphorylation	0.0177481	0	0.439394	|Biosynthesis||Cofactor-Biosynthesis||NAD-Metabolism|
|NAGLIPASYN-PWY|	lipid IVA biosynthesis	0.0120276	1	0.530303	|Cell-Structure-Biosynthesis||Lipopolysaccharide-Biosynthesis||Biosynthesis||Lipid-Biosynthesis|
|ORN-AMINOPENTANOATE-CAT-PWY|	L-ornithine degradation I (L-proline biosynthesis)	3.29786e-05	1	0.272727	|Degradation||Amino-Acid-Degradation||MISCELLANEOUS-DEG||Biosynthesis||Amino-Acid-Biosynthesis||IND-AMINO-ACID-SYN||PROLINE-SYN|
|OXIDATIVEPENT-PWY|	pentose phosphate pathway (oxidative branch) I	0.000216995	1	0.333333	|Energy-Metabolism||Pentose-Phosphate-Cycle|
|P105-PWY|	TCA cycle IV (2-oxoglutarate decarboxylase)	0.0481807	0	0.348485	|Energy-Metabolism||TCA-VARIANTS|
|P108-PWY|	pyruvate fermentation to propanoate I	0.0295346	1	0.606061	|Pyruvate-Degradation||Energy-Metabolism||Fermentation||Fermentation-to-Acids||Fermentation-to-propanoate||Pyruvate-Propanoate-Fermentation|
|P121-PWY|	adenine and adenosine salvage I	0.000708712	0	0.621212	|Biosynthesis||Nucleotide-Biosynthesis||PUR-NUC-SYN||Purine-Nucleotides-Salvage||Adenine-Adenosine-Salvage|
|P122-PWY|	heterolactic fermentation	0.000479195	0.666667	0.136364	|Pyruvate-Degradation||Alcohol-Biosynthesis||Pyruvate-Ethanol-Fermentation||Energy-Metabolism||Fermentation||Fermentation-to-Acids||Fermentation-to-Lactate|
|P562-PWY|	myo-inositol degradation I	0.00619854	1	0.484848	|Degradation||SECONDARY-METABOLITE-DEGRADATION||Sugar-Derivatives||SUGAR-ALCOHOLS-DEG|
|PANTO-PWY|	phosphopantothenate biosynthesis I	0.0120276	0	0.469697	|Biosynthesis||Cofactor-Biosynthesis||Vitamin-Biosynthesis||Pantothenate-Biosynthesis|
|PHESYN|	L-phenylalanine biosynthesis I	0.0255216	0	0.409091	|Biosynthesis||Amino-Acid-Biosynthesis||IND-AMINO-ACID-SYN||PHENYLALANINE-SYN|
|PHOSPHONOTASE-PWY|	2-aminoethylphosphonate degradation I	0.0295346	0	0.393939	|Degradation||Noncarbon-Nutrients||Phosphorus-Compounds||2-Aminoethylphosphonate-Degradation|
|PLPSAL-PWY|	pyridoxal 5'-phosphate salvage I	0.0010113	1	0.393939	|Biosynthesis||Cofactor-Biosynthesis||Vitamin-Biosynthesis||Vitamin-B6-Biosynthesis|
|PROUT-PWY|	L-proline degradation	0.0349133	1	0.621212	|Degradation||Amino-Acid-Degradation||Proteinogenic-Amino-Acids-Degradation||PROLINE-DEG|
|PWY-1042|	glycolysis IV (plant cytosol)	0.000482737	0	0.636364	|Energy-Metabolism||GLYCOLYSIS-VARIANTS|
|PWY-1269|	CMP-3-deoxy-D-manno-octulosonate biosynthesis	0.0120276	1	0.530303	|Biosynthesis||Carbohydrates-Biosynthesis||CARBO-BIOSYNTHESIS||SUGAR-NUCLEOTIDES||CMP-Sugar-Biosynthesis||CMP-KDO-Biosynthesis|
|PWY-1801|	formaldehyde oxidation II (glutathione-dependent)	0.00807646	1	0.5	|Degradation||C1-COMPOUNDS||Formaldehyde-Oxidation|
|PWY-2622|	trehalose biosynthesis IV	8.10752e-11	0	0.924242	|Metabolic-Regulators||Organic-solutes-Biosynthesis||Biosynthesis||Carbohydrates-Biosynthesis||CARBO-BIOSYNTHESIS||Trehalose-biosynthesis|
|PWY-2661|	trehalose biosynthesis V	0.0349133	0	0.378788	|Metabolic-Regulators||Organic-solutes-Biosynthesis||Biosynthesis||Carbohydrates-Biosynthesis||CARBO-BIOSYNTHESIS||Trehalose-biosynthesis|
|PWY-2|	putrescine degradation IV	0.0481807	0	0.348485	|Degradation||AMINE-DEG||Putrescine-Degradation|
|PWY-3161|	indole-3-acetate biosynthesis III (bacteria)	0.0413941	0	0.363636	|Biosynthesis||HORMONE-SYN||Plant-Hormone-Biosynthesis||Auxin-Biosynthesis|
|PWY-3661-1|	glycine betaine degradation II (mammalian)	0.0010113	1	0.393939	|Degradation||AMINE-DEG||Glycine-Betaine-Degradation|
|PWY-3841|	folate transformations II	0.0147658	1	0.545455	|Biosynthesis||Cofactor-Biosynthesis||Vitamin-Biosynthesis||Folate-Biosynthesis||Folate-Transformations|
|PWY-3982|	uracil degradation I (reductive)	0.000482737	1	0.363636	|Degradation||NUCLEO-DEG||Pyrimidine-Degradation||Pyrimidine-Base-Degradation||Uracil-Degradation||Biosynthesis||Amino-Acid-Biosynthesis||Other-Amino-Acid-Biosynthesis||Beta-Alanine-Biosynthesis|
|PWY-4081|	glutathione-peroxide redox reactions	7.95459e-08	0	0.848485	|Biosynthesis||Cofactor-Biosynthesis||Reductants|
|PWY-40|	putrescine biosynthesis I	0.000482737	0	0.636364	|Biosynthesis||Polyamine-Biosynthesis||Putrescine-Biosynthesis|
|PWY-4101|	D-sorbitol degradation I	1.20673e-05	1	0.242424	|Degradation||SECONDARY-METABOLITE-DEGRADATION||Sugar-Derivatives||SUGAR-ALCOHOLS-DEG|
|PWY-43|	putrescine biosynthesis II	0.00619854	0	0.515152	|Biosynthesis||Polyamine-Biosynthesis||Putrescine-Biosynthesis|
|PWY-4601|	arsenate reduction (respiratory)	3.34638e-16	1	0	|Energy-Metabolism||Respiration||ANAEROBIC-RESPIRATION|
|PWY-46|	putrescine biosynthesis III	0.0177481	1	0.560606	|Biosynthesis||Polyamine-Biosynthesis||Putrescine-Biosynthesis|
|PWY-4722|	creatinine degradation II	3.34638e-16	1	0	|Degradation||AMINE-DEG||Creatinine-Degradation|
|PWY-5022|	4-aminobutanoate degradation V	2.89002e-06	1	0.212121	|Degradation||AMINE-DEG||4-Aminobutyraye-Degradation||Energy-Metabolism||Fermentation||Fermentation-to-Acids||Acetyl-CoA-Butyrate|
|PWY-5083|	NAD/NADH phosphorylation and dephosphorylation	0.000708712	0	0.621212	|Biosynthesis||Cofactor-Biosynthesis||NAD-Metabolism|
|PWY-5101|	L-isoleucine biosynthesis II	9.28378e-05	1	0.30303	|Biosynthesis||Amino-Acid-Biosynthesis||IND-AMINO-ACID-SYN||ISOLEUCINE-SYN|
|PWY-5120|	geranylgeranyl diphosphate biosynthesis	2.90914e-13	0.833333	0	|Biosynthesis||Cofactor-Biosynthesis||Polyprenyl-Biosynthesis||GGPP-Biosynthesis|
|PWY-5123|	trans, trans-farnesyl diphosphate biosynthesis	0.0255216	1	0.590909	|Biosynthesis||Cofactor-Biosynthesis||Polyprenyl-Biosynthesis||All-Trans-Farnesyl-PP-Biosynthesis|
|PWY-5142|	acyl-[acyl-carrier protein] thioesterase pathway	0.0349133	0	0.378788	|Biosynthesis||Lipid-Biosynthesis|
|PWY-5148|	acyl-CoA hydrolysis	0.0349133	0	0.378788	|Biosynthesis||Lipid-Biosynthesis|
|PWY-5154|	L-arginine biosynthesis III (via N-acetyl-L-citrulline)	2.49744e-05	0.75	0.121212	|Biosynthesis||Amino-Acid-Biosynthesis||IND-AMINO-ACID-SYN||ARGININE-SYN|
|PWY-5155|	&beta;-alanine biosynthesis III	3.29786e-05	0	0.727273	|Biosynthesis||Amino-Acid-Biosynthesis||Other-Amino-Acid-Biosynthesis||Beta-Alanine-Biosynthesis|
|PWY-5159|	trans-4-hydroxy-L-proline degradation II	0.00270577	1	0.439394	|Degradation||Amino-Acid-Degradation||MISCELLANEOUS-DEG||Hydroxyprolines-Degradation|
|PWY-5188|	tetrapyrrole biosynthesis I (from glutamate)	1.29726e-11	0	0.939394	|Biosynthesis||Cofactor-Biosynthesis||Tetrapyrrole-Biosynthesis|
|PWY-5189|	tetrapyrrole biosynthesis II (from glycine)	0.0218366	0	0.424242	|Biosynthesis||Cofactor-Biosynthesis||Tetrapyrrole-Biosynthesis|
|PWY-5194|	siroheme biosynthesis	0.0349133	1	0.621212	|Biosynthesis||Cofactor-Biosynthesis||Porphyrin-Compounds-Biosynthesis|
|PWY-5280|	L-lysine degradation IV	0.00619854	0	0.515152	|Degradation||Amino-Acid-Degradation||Proteinogenic-Amino-Acids-Degradation||LYSINE-DEG|
|PWY-5340|	sulfate activation for sulfonation	0.0255216	1	0.590909	|Activation-Inactivation-Interconversion||Activation||Degradation||Noncarbon-Nutrients||Sulfur-Metabolism|
|PWY-5350|	thiosulfate disproportionation IV (rhodanese)	9.28378e-05	0	0.69697	|Degradation||Noncarbon-Nutrients||Sulfur-Metabolism||Thiosulfate-Disproportionation|
|PWY-5355|	nitroethane degradation	6.13604e-06	0	0.772727	|Degradation||Other-Degradation|
|PWY-5386|	methylglyoxal degradation I	0.0255216	0	0.409091	|Detoxification||Degradation||Aldehyde-Degradation||Methylglyoxal-Detoxification|
|PWY-5389|	3-methylthiopropanoate biosynthesis	0.0177481	0	0.439394	|Biosynthesis||SECONDARY-METABOLITE-BIOSYNTHESIS||S-CONTAINING-SECONDARY-CMPD-SYN|
|PWY-5403|	betaxanthin biosynthesis (via dopamine)	0.0102796	0	0.484848	|Biosynthesis||SECONDARY-METABOLITE-BIOSYNTHESIS||N-CONTAINING-SECONDARY-CMPD-SYN||ALKALOIDS-SYN||BETALAIN-ALKALOIDS|
|PWY-5418|	phenol degradation I (aerobic)	0.0413941	0.166667	0.560606	|Degradation||AROMATIC-COMPOUNDS-DEGRADATION||Phenolic-Compounds-Degradation||Phenol-Degradation|
|PWY-5436|	L-threonine degradation IV	0.0413941	0	0.363636	|Degradation||Amino-Acid-Degradation||Proteinogenic-Amino-Acids-Degradation||THREONINE-DEG|
|PWY-5453|	methylglyoxal degradation III	0.0016747	0.833333	0.272727	|Detoxification||Degradation||Aldehyde-Degradation||Methylglyoxal-Detoxification|
|PWY-5481|	pyruvate fermentation to lactate	0.0102796	1	0.515152	|Pyruvate-Degradation||Energy-Metabolism||Fermentation||Fermentation-to-Acids||Fermentation-to-Lactate||Pyruvate-Lactate-Fermentation|
|PWY-5499|	vitamin B6 degradation	1.15429e-06	0.583333	0.030303	|Degradation||COFACTOR-DEGRADATION|
|PWY-5509|	adenosylcobalamin biosynthesis from adenosylcobinamide-GDP I	0.000708712	1	0.378788	|Biosynthesis||Cofactor-Biosynthesis||Vitamin-Biosynthesis||Cobalamin-Biosynthesis||Cobamide-De-Novo-Biosynthesis||Adenosylcobamide-Biosynthesis|
|PWY-5512|	UDP-N-acetyl-D-galactosamine biosynthesis I	0.0413941	0	0.363636	|Biosynthesis||Carbohydrates-Biosynthesis||CARBO-BIOSYNTHESIS||SUGAR-NUCLEOTIDES||UDP-Sugar-Biosynthesis||UDP-Nac-Galactosamine-Biosynthesis|
|PWY-5515|	L-arabinose degradation II	2.24473e-07	1	0.166667	|Degradation||Carbohydrates-Degradation||Sugars-And-Polysaccharides-Degradation||L-Arabinose-Degradation|
|PWY-5523|	5,6-dimethylbenzimidazole biosynthesis I (aerobic)	9.28378e-05	1	0.30303	|Biosynthesis||Cofactor-Biosynthesis||Vitamin-Biosynthesis||Cobalamin-Biosynthesis||Cobamide-De-Novo-Biosynthesis||DMB-Biosynthesis|
|PWY-5632|	cephalosporin C biosynthesis	0.0481807	0.25	0.0454545	|Biosynthesis||SECONDARY-METABOLITE-BIOSYNTHESIS||Antibiotic-Biosynthesis|
|PWY-5653|	NAD biosynthesis from 2-amino-3-carboxymuconate semialdehyde	7.95459e-08	1	0.151515	|Biosynthesis||Cofactor-Biosynthesis||NAD-Metabolism||NAD-SYN|
|PWY-5659|	GDP-mannose biosynthesis	0.0255216	1	0.590909	|Biosynthesis||Carbohydrates-Biosynthesis||CARBO-BIOSYNTHESIS||SUGAR-NUCLEOTIDES||GDP-Sugar-Biosynthesis|
|PWY-5668|	cardiolipin biosynthesis I	0.000141632	0	0.681818	|Biosynthesis||Lipid-Biosynthesis||Phospholipid-Biosynthesis||Cardiolipin-Biosynthesis|
|PWY-5695|	inosine 5'-phosphate degradation	0.0295346	0	0.393939	|Degradation||NUCLEO-DEG||Purine-Degradation|
|PWY-5704|	urea degradation II	0.0177481	1	0.560606	|Degradation||AMINE-DEG||Urea-Degradation|
|PWY-5738|	GDP-6-deoxy-D-talose biosynthesis	2.04952e-05	1	0.257576	|Biosynthesis||Carbohydrates-Biosynthesis||CARBO-BIOSYNTHESIS||SUGAR-NUCLEOTIDES||GDP-Sugar-Biosynthesis|
|PWY-5739|	GDP-D-perosamine biosynthesis	3.29786e-05	1	0.272727	|Biosynthesis||Carbohydrates-Biosynthesis||CARBO-BIOSYNTHESIS||SUGAR-NUCLEOTIDES||GDP-Sugar-Biosynthesis|
|PWY-5742|	L-arginine degradation IX (arginine:pyruvate transaminase pathway)	0.0295346	0.416667	0.787879	|Degradation||Amino-Acid-Degradation||Proteinogenic-Amino-Acids-Degradation||ARGININE-DEG|
|PWY-5749|	itaconate degradation	0.0120276	0	0.469697	|Degradation||CARBOXYLATES-DEG|
|PWY-5750|	itaconate biosynthesis	0.00619818	0.75	0.257576	|Biosynthesis||Carbohydrates-Biosynthesis|
|PWY-5755|	4-hydroxybenzoate biosynthesis II (microbes)	0.0413941	0	0.363636	|Biosynthesis||AROMATIC-COMPOUNDS-BIOSYN||4-Hydroxybenzoate-Biosynthesis|
|PWY-5783|	octaprenyl diphosphate biosynthesis	0.0177481	1	0.560606	|Biosynthesis||Cofactor-Biosynthesis||Polyprenyl-Biosynthesis|
|PWY-5805|	nonaprenyl diphosphate biosynthesis I	0.0295346	1	0.606061	|Biosynthesis||Cofactor-Biosynthesis||Polyprenyl-Biosynthesis|
|PWY-5807|	heptaprenyl diphosphate biosynthesis	2.13585e-09	0	0.893939	|Biosynthesis||Cofactor-Biosynthesis||Polyprenyl-Biosynthesis|
|PWY-5837|	2-carboxy-1,4-naphthoquinol biosynthesis	0.0177481	0	0.439394	|Biosynthesis||Cofactor-Biosynthesis||Quinone-Biosynthesis||DHNA-Biosynthesis|
|PWY-5913|	partial TCA cycle (obligate autotrophs)	6.13604e-06	0	0.772727	|Energy-Metabolism||TCA-VARIANTS|
|PWY-5941|	glycogen degradation II	0.0349133	0	0.378788	|Polymer-Degradation||Degradation||Carbohydrates-Degradation||POLYSACCHARIDES-DEG||Glycogen-Degradation|
|PWY-5951|	(R,R)-butanediol biosynthesis	0.0220485	0.833333	0.393939	|Energy-Metabolism||Fermentation||Alcohol-Biosynthesis||Butanediol-Biosynthesis|
|PWY-5963|	thio-molybdenum cofactor biosynthesis	1.5012e-13	1	0.030303	|Biosynthesis||Cofactor-Biosynthesis|
|PWY-5964|	guanylyl molybdenum cofactor biosynthesis	0.00143069	1	0.409091	|Biosynthesis||Cofactor-Biosynthesis|
|PWY-5973|	cis-vaccenate biosynthesis	0.0295346	1	0.606061	|Biosynthesis||Lipid-Biosynthesis||Fatty-acid-biosynthesis||Unsaturated-Fatty-Acids-Biosynthesis|
|PWY-5981|	CDP-diacylglycerol biosynthesis III	0.00270577	1	0.439394	|Biosynthesis||Lipid-Biosynthesis||Phospholipid-Biosynthesis||CDP-diacylglycerol-Biosynthesis|
|PWY-5985|	trehalose biosynthesis VII	8.10752e-11	0	0.924242	|Metabolic-Regulators||Organic-solutes-Biosynthesis||Biosynthesis||Carbohydrates-Biosynthesis||CARBO-BIOSYNTHESIS||Trehalose-biosynthesis|
|PWY-5989|	stearate biosynthesis II (bacteria and plants)	0.0295346	1	0.606061	|Biosynthesis||Lipid-Biosynthesis||Fatty-acid-biosynthesis||Stearate-Biosynthesis|
|PWY-5996|	oleate biosynthesis II (animals and fungi)	0.0349133	0	0.378788	|Biosynthesis||Lipid-Biosynthesis||Fatty-acid-biosynthesis||Unsaturated-Fatty-Acids-Biosynthesis||Oleate-Biosynthesis|
|PWY-6012-1|	acyl carrier protein activation	9.28378e-05	1	0.30303	|Biosynthesis||Cofactor-Biosynthesis||Activation-Inactivation-Interconversion||Activation|
|PWY-6027|	capsiconiate biosynthesis	0.0204559	0.25	0.030303	|Biosynthesis||SECONDARY-METABOLITE-BIOSYNTHESIS||N-CONTAINING-SECONDARY-CMPD-SYN||ALKALOIDS-SYN|
|PWY-6046|	dimethylsulfoniopropanoate degradation I (cleavage)	0.00593093	0.166667	0	|Degradation||Noncarbon-Nutrients||Sulfur-Metabolism||Dimethylsulfoniopropionate-Degradation|
|PWY-6079|	anthranilate degradation I (aerobic)	0.0120276	0	0.469697	|Degradation||AROMATIC-COMPOUNDS-DEGRADATION||2-Aminobenzoate-Degradation|
|PWY-6131|	glycerol degradation II	5.88424e-05	1	0.287879	|Degradation||Alcohol-Degradation||GLYCEROL-DEG|
|PWY-6134|	L-tyrosine biosynthesis IV	0.0481807	0	0.348485	|Biosynthesis||Amino-Acid-Biosynthesis||IND-AMINO-ACID-SYN||TYROSINE-SYN|
|PWY-6144|	CMP-N-glycoloylneuraminate biosynthesis	0.0102796	0	0.484848	|Biosynthesis||Carbohydrates-Biosynthesis||CARBO-BIOSYNTHESIS||SUGAR-NUCLEOTIDES||CMP-Sugar-Biosynthesis|
|PWY-6158|	creatine-phosphate biosynthesis	3.34638e-16	1	0	|Metabolic-Regulators||Biosynthesis||Polyamine-Biosynthesis|
|PWY-6163|	chorismate biosynthesis from 3-dehydroquinate	0.0413941	1	0.636364	|Biosynthesis||AROMATIC-COMPOUNDS-BIOSYN||Chorismate-Biosynthesis|
|PWY-6181|	histamine degradation	0.0255216	1	0.590909	|Degradation||AMINE-DEG|
|PWY-6197|	chlorinated phenols degradation	0.0413941	0.166667	0.560606	|CHLORINATED-COMPOUNDS-DEG||Degradation||AROMATIC-COMPOUNDS-DEGRADATION||Chloroaromatic-Compounds-Degradation|
|PWY-6221|	2-chlorobenzoate degradation	0.0147658	0	0.454545	|CHLORINATED-COMPOUNDS-DEG||Degradation||AROMATIC-COMPOUNDS-DEGRADATION||Chloroaromatic-Compounds-Degradation||Chlorobenzoate-Degradation|
|PWY-6313|	serotonin degradation	0.000141632	1	0.318182	|Degradation||HORMONE-DEG|
|PWY-6317|	D-galactose degradation I (Leloir pathway)	0.0120276	0	0.469697	|Degradation||Carbohydrates-Degradation||Sugars-And-Polysaccharides-Degradation||GALACTOSE-DEGRADATION|
|PWY-6370|	ascorbate recycling (cytosolic)	0.0102796	1	0.515152	|Degradation||COFACTOR-DEGRADATION|
|PWY-6383|	mono-trans, poly-cis decaprenyl phosphate biosynthesis	0.0349133	0.0833333	0.484848	|Biosynthesis||Cofactor-Biosynthesis||Polyprenyl-Biosynthesis|
|PWY-6388|	(S,S)-butanediol degradation	0.000482737	1	0.363636	|Degradation||Alcohol-Degradation||2-3-Butanediol-Degradation|
|PWY-6389|	pyruvate fermentation to (S)-acetoin	0.0120276	1	0.530303	|Energy-Metabolism||Fermentation||Pyruvate-Degradation||Acetoin-Biosynthesis|
|PWY-6390|	(S,S)-butanediol biosynthesis	0.000482737	1	0.363636	|Energy-Metabolism||Fermentation||Alcohol-Biosynthesis||Butanediol-Biosynthesis|
|PWY-6430|	thymine degradation	0.00197437	1	0.424242	|Degradation||NUCLEO-DEG||Pyrimidine-Degradation||Pyrimidine-Base-Degradation|
|PWY-6440|	spermine and spermidine degradation II	0.0147658	0	0.454545	|Degradation||AMINE-DEG||SPERMINE-SPERMIDINE-DEG|
|PWY-6455|	vancomycin resistance II	5.63575e-07	0	0.818182	|Detoxification||Antibiotic-Resistance||Vancomycin-Resistnace||Biosynthesis||Cell-Structure-Biosynthesis||Cell-Wall-Biosynthesis|
|PWY-6466|	pyridoxal 5'-phosphate biosynthesis II	0.0120276	0	0.469697	|Biosynthesis||Cofactor-Biosynthesis||Vitamin-Biosynthesis||Vitamin-B6-Biosynthesis|
|PWY-6499|	D-glucarate degradation II	0.0147658	0	0.454545	|SECONDARY-METABOLITE-DEGRADATION||Sugar-Derivatives||Degradation||CARBOXYLATES-DEG||SUGAR-ACIDS-DEG||D-Glucarate-Degradation|
|PWY-6509|	methanol oxidation to formaldehyde III	0.0102796	0	0.484848	|Degradation||C1-COMPOUNDS||Methanol-Oxidation|
|PWY-6510|	methanol oxidation to formaldehyde II	0.0218366	1	0.575758	|Degradation||C1-COMPOUNDS||Methanol-Oxidation|
|PWY-6520|	nonaprenyl diphosphate biosynthesis II	0.0481807	1	0.651515	|Biosynthesis||Cofactor-Biosynthesis||Polyprenyl-Biosynthesis|
|PWY-6545|	pyrimidine deoxyribonucleotides de novo biosynthesis III	0.000411434	0.25	0	|PYR-NUC-SYN||Pyrimidine-De-Novo-Biosyn||Biosynthesis||Nucleotide-Biosynthesis||Deoxyribonucleotide-Biosynthesis||Pyrimid-Deoxyribonucleot-De-Novo-Biosyn||Metabolic-Clusters|
|PWY-6559|	spermidine biosynthesis II	0.000216995	1	0.333333	|Biosynthesis||Polyamine-Biosynthesis||Spermidine-Biosynthesis|
|PWY-6596|	adenosine nucleotides degradation I	0.0349133	1	0.621212	|Degradation||NUCLEO-DEG||Purine-Degradation||Adenosine-Nucleotides-Degradation|
|PWY-6599|	guanine and guanosine salvage II	0.00494427	0	0.530303	|Biosynthesis||Nucleotide-Biosynthesis||PUR-NUC-SYN||Purine-Nucleotides-Salvage||Guanine-Guanosine-Salvage|
|PWY-6606|	guanosine nucleotides degradation II	0.00807646	1	0.5	|Degradation||NUCLEO-DEG||Purine-Degradation||Guanosine-Nucleotides-Degradation|
|PWY-6607|	guanosine nucleotides degradation I	0.0413941	1	0.636364	|Degradation||NUCLEO-DEG||Purine-Degradation||Guanosine-Nucleotides-Degradation|
|PWY-6608|	guanosine nucleotides degradation III	0.00807646	0	0.5	|Degradation||NUCLEO-DEG||Purine-Degradation||Guanosine-Nucleotides-Degradation|
|PWY-6609|	adenine and adenosine salvage III	0.0177481	0	0.439394	|Biosynthesis||Nucleotide-Biosynthesis||PUR-NUC-SYN||Purine-Nucleotides-Salvage||Adenine-Adenosine-Salvage|
|PWY-6610|	adenine salvage	0.0481807	1	0.651515	|Biosynthesis||Nucleotide-Biosynthesis||PUR-NUC-SYN||Purine-Nucleotides-Salvage||Adenine-Adenosine-Salvage|
|PWY-6617|	adenosine nucleotides degradation III	0.00371109	1	0.454545	|Degradation||NUCLEO-DEG||Purine-Degradation||Adenosine-Nucleotides-Degradation|
|PWY-6637|	sulfolactate degradation II	0.0481807	0	0.348485	|Degradation||Noncarbon-Nutrients||Sulfur-Metabolism||Sulfolactate-Degradation|
|PWY-6638|	sulfolactate degradation III	0.0481807	0	0.348485	|Degradation||Noncarbon-Nutrients||Sulfur-Metabolism||Sulfolactate-Degradation|
|PWY-6683|	sulfate reduction III (assimilatory)	0.0255216	0	0.409091	|Degradation||Noncarbon-Nutrients||Sulfur-Metabolism||Sulfate-Reduction|
|PWY-66|	GDP-L-fucose biosynthesis I (from GDP-D-mannose)	2.04952e-05	1	0.257576	|Biosynthesis||Carbohydrates-Biosynthesis||CARBO-BIOSYNTHESIS||SUGAR-NUCLEOTIDES||GDP-Sugar-Biosynthesis|
|PWY-6703|	preQ0 biosynthesis	0.0481807	0	0.348485	|Biosynthesis||SECONDARY-METABOLITE-BIOSYNTHESIS|
|PWY-6708|	ubiquinol-8 biosynthesis (prokaryotic)	0.00494427	1	0.469697	|Biosynthesis||Cofactor-Biosynthesis||Quinone-Biosynthesis||Ubiquinone-Biosynthesis|
|PWY-6718|	sulfoacetaldehyde degradation III	0.0218366	0	0.424242	|Degradation||Noncarbon-Nutrients||Sulfur-Metabolism||Sulfoacetaldehyde-Degradation|
|PWY-6737|	starch degradation V	0.0255216	0	0.409091	|Polymer-Degradation||Degradation||Carbohydrates-Degradation||POLYSACCHARIDES-DEG||Starch-Degradation|
|PWY-6748|	nitrate reduction VII (denitrification)	0.00593093	0.166667	0	|Nitrate-Reduction||Degradation||Noncarbon-Nutrients||NITROGEN-DEG||Denitrification||Energy-Metabolism||Respiration||ANAEROBIC-RESPIRATION|
|PWY-6765|	hydrogen production IV	0.0147658	1	0.545455	|Energy-Metabolism||Hydrogen-Production|
|PWY-6801|	volatile esters biosynthesis (during fruit ripening)	0.0481807	0	0.348485	|Biosynthesis||SECONDARY-METABOLITE-BIOSYNTHESIS||PHENYLPROPANOID-SYN||Metabolic-Clusters|
|PWY-6802|	salidroside biosynthesis	0.00619854	0	0.515152	|Biosynthesis||SECONDARY-METABOLITE-BIOSYNTHESIS|
|PWY-6823|	molybdenum cofactor biosynthesis	0.00197437	1	0.424242	|Biosynthesis||Cofactor-Biosynthesis||Molybdenum-Cofactor-Biosynthesis|
|PWY-6826|	phosphatidylcholine biosynthesis VI	1.20673e-05	1	0.242424	|Biosynthesis||Lipid-Biosynthesis||Phospholipid-Biosynthesis||PhosphatidylcholineBiosynthesis|
|PWY-6863|	pyruvate fermentation to hexanol (engineered)	0.0295346	0	0.393939	|Pyruvate-Degradation||Energy-Metabolism||Fermentation||Alcohol-Biosynthesis|
|PWY-6890|	4-amino-2-methyl-5-diphosphomethylpyrimidine biosynthesis	0.0120276	0	0.469697	|Biosynthesis||Cofactor-Biosynthesis||Vitamin-Biosynthesis||Thiamine-Biosynthesis||HMP-PP-Biosynthesis|
|PWY-6891|	thiazole biosynthesis II (aerobic bacteria)	0.0010113	1	0.393939	|Biosynthesis||Cofactor-Biosynthesis||Vitamin-Biosynthesis||Thiamine-Biosynthesis||Thiazole-Biosynthesis|
|PWY-6893|	thiamine diphosphate biosynthesis II (Bacillus)	0.000708712	0	0.621212	|Biosynthesis||Cofactor-Biosynthesis||Vitamin-Biosynthesis||Thiamine-Biosynthesis||Thiamin-Diphosphate-Biosynthesis|
|PWY-6894|	thiamine diphosphate biosynthesis I (E. coli)	0.000708712	0	0.621212	|Biosynthesis||Cofactor-Biosynthesis||Vitamin-Biosynthesis||Thiamine-Biosynthesis||Thiamin-Diphosphate-Biosynthesis|
|PWY-6910|	hydroxymethylpyrimidine salvage	0.0481807	1	0.651515	|Biosynthesis||Cofactor-Biosynthesis||Vitamin-Biosynthesis||Thiamine-Biosynthesis||Thiamin-Salvage|
|PWY-6922|	L-N&delta;-acetylornithine biosynthesis	2.04952e-05	1	0.257576	|Biosynthesis||Amino-Acid-Biosynthesis||Other-Amino-Acid-Biosynthesis||L-Ornithine-Biosynthesis|
|PWY-6995|	5-hydroxymethylfurfural degradation	0.0420694	0.916667	0.530303	|Degradation||SECONDARY-METABOLITE-DEGRADATION|
|PWY-7046|	4-coumarate degradation (anaerobic)	0.0125891	0.916667	0.439394	|Degradation||AROMATIC-COMPOUNDS-DEGRADATION||Phenolic-Compounds-Degradation|
|PWY-7077|	N-acetyl-D-galactosamine degradation	7.03539e-09	0.833333	0.0606061	|Degradation||Carbohydrates-Degradation||Sugars-And-Polysaccharides-Degradation|
|PWY-7094|	fatty acid salvage	0.0481807	0	0.348485	|Biosynthesis||Lipid-Biosynthesis||Fatty-acid-biosynthesis|
|PWY-7096|	triclosan resistance	0.0349133	1	0.621212	|Detoxification||Antibiotic-Resistance|
|PWY-7097|	vanillin and vanillate degradation I	0.0481807	0	0.348485	|Degradation||AROMATIC-COMPOUNDS-DEGRADATION||Vanillin-Degradation|
|PWY-7115|	C4 photosynthetic carbon assimilation cycle, NAD-ME type	0.000141632	1	0.318182	|Energy-Metabolism||Photosynthesis|
|PWY-7117|	C4 photosynthetic carbon assimilation cycle, PEPCK type	0.000482737	1	0.363636	|Energy-Metabolism||Photosynthesis|
|PWY-7118|	chitin degradation to ethanol	2.04952e-05	1	0.257576	|Energy-Metabolism|
|PWY-7165|	L-ascorbate biosynthesis VI (engineered pathway)	3.29786e-05	1	0.272727	|Biosynthesis||Cofactor-Biosynthesis||Vitamin-Biosynthesis||Ascorbate-Biosynthesis|
|PWY-7177|	UTP and CTP dephosphorylation II	4.69683e-09	0.666667	0.0151515	|Degradation||NUCLEO-DEG||Pyrimidine-Degradation||Pyrimidine-Ribonucleosides-Degradation||UTP-CTP-Dephosphorylation|
|PWY-7179-1|	purine deoxyribonucleosides degradation II	0.0177481	0	0.439394	|Degradation||NUCLEO-DEG||Purine-Degradation|
|PWY-7179|	purine deoxyribonucleosides degradation I	0.0177481	0	0.439394	|Degradation||NUCLEO-DEG||Purine-Degradation|
|PWY-7181|	pyrimidine deoxyribonucleosides degradation	0.000141632	0	0.681818	|Degradation||NUCLEO-DEG||Pyrimidine-Degradation||Pyrimidine-Deoxyribonucleosides-Deg|
|PWY-7185|	UTP and CTP dephosphorylation I	4.69683e-09	0.666667	0.0151515	|Degradation||NUCLEO-DEG||Pyrimidine-Degradation||Pyrimidine-Ribonucleosides-Degradation||UTP-CTP-Dephosphorylation|
|PWY-7195|	pyrimidine ribonucleosides salvage III	0.000216995	1	0.333333	|Degradation||NUCLEO-DEG||Pyrimidine-Degradation||Pyrimidine-Ribonucleosides-Degradation||Biosynthesis||Nucleotide-Biosynthesis||PYR-NUC-SYN||Pyrimidine-Nucleotide-Salvage|
|PWY-7210|	pyrimidine deoxyribonucleotides biosynthesis from CTP	3.29786e-05	1	0.272727	|Biosynthesis||Nucleotide-Biosynthesis||PYR-NUC-SYN||Pyrimidine-Nucleotide-Salvage||Metabolic-Clusters|
|PWY-723|	alkylnitronates degradation	0.00143069	0	0.590909	|Degradation||Other-Degradation|
|PWY-7242|	D-fructuronate degradation	0.0275232	0.75	0.333333	|SECONDARY-METABOLITE-DEGRADATION||Sugar-Derivatives||Degradation||CARBOXYLATES-DEG||SUGAR-ACIDS-DEG|
|PWY-7279|	aerobic respiration II (cytochrome c) (yeast)	7.03539e-09	1	0.121212	|Respiration||AEROBIC-RESPIRATION||Energy-Metabolism||Electron-Transfer|
|PWY-7295|	L-arabinose degradation IV	1.24809e-06	1	0.19697	|Degradation||Carbohydrates-Degradation||Sugars-And-Polysaccharides-Degradation||L-Arabinose-Degradation|
|PWY-7335|	UDP-N-acetyl-&alpha;-D-mannosaminouronate biosynthesis	0.0413941	0	0.363636	|Biosynthesis||Carbohydrates-Biosynthesis||CARBO-BIOSYNTHESIS||SUGAR-NUCLEOTIDES||UDP-Sugar-Biosynthesis|
|PWY-7340|	9-cis, 11-trans-octadecadienoyl-CoA degradation (isomerase-dependent, yeast)	0.000343409	1	0.348485	|Degradation||Fatty-Acid-and-Lipid-Degradation||Fatty-Acid-Degradation|
|PWY-7376|	cob(II)yrinate a,c-diamide biosynthesis II (late cobalt incorporation)	3.29786e-05	1	0.272727	|Biosynthesis||Cofactor-Biosynthesis||Cobyrinate-diamide-Biosynthesis|
|PWY-7425|	2-chloroacrylate degradation I	8.10752e-11	1	0.0757576	|Degradation||CHLORINATED-COMPOUNDS-DEG||2-Chloroacrylates-Degradation|
|PWY-7515|	trans-3-hydroxy-L-proline degradation	9.28378e-05	1	0.30303	|Degradation||Amino-Acid-Degradation||MISCELLANEOUS-DEG||Hydroxyprolines-Degradation|
|PWY-7562|	3,6-anhydro-&alpha;-L-galactopyranose degradation	3.29786e-05	1	0.272727	|Degradation||Carbohydrates-Degradation||Sugars-And-Polysaccharides-Degradation|
|PWY-7566|	L-gulonate degradation	0.0255216	1	0.590909	|SECONDARY-METABOLITE-DEGRADATION||Sugar-Derivatives||Degradation||CARBOXYLATES-DEG||SUGAR-ACIDS-DEG|
|PWY-7664|	oleate biosynthesis IV (anaerobic)	0.00197437	1	0.424242	|Biosynthesis||Lipid-Biosynthesis||Fatty-acid-biosynthesis||Unsaturated-Fatty-Acids-Biosynthesis||Oleate-Biosynthesis|
|PWY-7686|	L-malate degradation II	2.04952e-05	1	0.257576	|Degradation||CARBOXYLATES-DEG||L-Malate-Degradation|
|PWY-7787|	L-threitol degradation	2.90914e-13	0.833333	0	|Degradation||SECONDARY-METABOLITE-DEGRADATION||Sugar-Derivatives||SUGAR-ALCOHOLS-DEG|
|PWY-7801|	N-end rule pathway I (prokaryotic)	0.0120276	1	0.530303	|Macromolecule-Modification||Protein-Modification||Metabolic-Clusters|
|PWY-7802|	N-end rule pathway II (prokaryotic)	0.00143069	1	0.409091	|Macromolecule-Modification||Protein-Modification||Metabolic-Clusters|
|PWY-7804|	glyphosate degradation I	9.28378e-05	1	0.30303	|Degradation||Noncarbon-Nutrients||Phosphorus-Compounds||Glyphosate-Degradation|
|PWY-7805|	aminomethylphosphonate degradation	5.63575e-07	1	0.181818	|Degradation||Noncarbon-Nutrients||Phosphorus-Compounds|
|PWY-7806|	glyphosate degradation II	0.0010113	1	0.393939	|Degradation||Noncarbon-Nutrients||Phosphorus-Compounds||Glyphosate-Degradation|
|PWY-7807|	glyphosate degradation III	5.63575e-07	1	0.181818	|Degradation||Noncarbon-Nutrients||Phosphorus-Compounds||Glyphosate-Degradation|
|PWY-7855|	ectoine degradation	8.2301e-15	1	0.0151515	|Degradation||AMINE-DEG|
|PWY-7858|	(5Z)-dodecenoate biosynthesis II	0.000482737	1	0.363636	|Biosynthesis||Lipid-Biosynthesis||Fatty-acid-biosynthesis||Unsaturated-Fatty-Acids-Biosynthesis||5Z-Dodec-5-enoate-Biosynthesis|
|PWY-7873|	D-erythronate degradation II	1.03608e-10	0.833333	0.030303	|Degradation||CARBOXYLATES-DEG|
|PWY-7874|	L-threonate degradation	1.89728e-07	0.833333	0.0909091	|Degradation||CARBOXYLATES-DEG|
|PWY-7883|	anhydromuropeptides recycling II	0.0481807	0	0.348485	|Degradation||SECONDARY-METABOLITE-DEGRADATION||Sugar-Derivatives||Anhydromuropeptides-Recycling|
|PWY-7962|	adenosylcobinamide-GDP biosynthesis from cobyrinate a,c-diamide	0.0010113	1	0.393939	|Biosynthesis||Cofactor-Biosynthesis||Vitamin-Biosynthesis||Cobalamin-Biosynthesis||Cobamide-De-Novo-Biosynthesis|
|PWY-7971|	adenosylcobinamide-GDP salvage from cobinamide I	0.000141632	1	0.318182	|Biosynthesis||Cofactor-Biosynthesis||Vitamin-Biosynthesis||Cobalamin-Biosynthesis||Cobamide-Salvage||B12-Salvage-From-Cobinamide|
|PWY-7972|	adenosylcobinamideGDP salvage from cobinamide II	0.0425188	0.166667	0.0151515	|Biosynthesis||Cofactor-Biosynthesis||Vitamin-Biosynthesis||Cobalamin-Biosynthesis||Cobamide-Salvage||B12-Salvage-From-Cobinamide|
|PWY-7977|	L-methionine biosynthesis IV (archaea)	0.0218366	1	0.575758	|Biosynthesis||Amino-Acid-Biosynthesis||IND-AMINO-ACID-SYN||METHIONINE-SYN||Methionine-De-novo-Biosynthesis|
|PWY-801|	homocysteine and cysteine interconversion	0.00143069	0	0.590909	|Activation-Inactivation-Interconversion||Interconversion||Biosynthesis||Amino-Acid-Biosynthesis||IND-AMINO-ACID-SYN||CYSTEINE-SYN|
|PWY0-1182|	trehalose degradation II (trehalase)	0.0010113	0	0.606061	|Degradation||Carbohydrates-Degradation||Sugars-And-Polysaccharides-Degradation||Trehalose-Degradation|
|PWY0-1221|	putrescine degradation II	0.00270577	1	0.439394	|Degradation||AMINE-DEG||Putrescine-Degradation|
|PWY0-1264|	biotin-carboxyl carrier protein assembly	0.0120276	0	0.469697	|Biosynthesis||Lipid-Biosynthesis|
|PWY0-1280|	ethylene glycol degradation	0.0218366	1	0.575758	|Degradation||Alcohol-Degradation|
|PWY0-1295|	pyrimidine ribonucleosides degradation	0.000141632	0	0.681818	|Degradation||NUCLEO-DEG||Pyrimidine-Degradation||Pyrimidine-Ribonucleosides-Degradation|
|PWY0-1299|	arginine dependent acid resistance	9.28378e-05	0	0.69697	|Detoxification||Acid-Resistance|
|PWY0-1301|	melibiose degradation	0.0218366	0	0.424242	|Degradation||Carbohydrates-Degradation||Sugars-And-Polysaccharides-Degradation|
|PWY0-1306|	L-galactonate degradation	0.00143069	1	0.409091	|SECONDARY-METABOLITE-DEGRADATION||Sugar-Derivatives||Degradation||CARBOXYLATES-DEG||SUGAR-ACIDS-DEG|
|PWY0-1314|	fructose degradation	0.0177481	0	0.439394	|Degradation||Carbohydrates-Degradation||Sugars-And-Polysaccharides-Degradation|
|PWY0-1315|	L-lactaldehyde degradation (anaerobic)	0.0218366	1	0.575758	|Degradation||Aldehyde-Degradation||Lactaldehyde-Degradation|
|PWY0-1334|	NADH to cytochrome bd oxidase electron transfer I	0.00619854	1	0.484848	|Electron-Transfer||Energy-Metabolism||Respiration||AEROBIC-RESPIRATION|
|PWY0-1335|	NADH to cytochrome bo oxidase electron transfer I	0.00371109	1	0.454545	|Respiration||AEROBIC-RESPIRATION||Energy-Metabolism||Electron-Transfer|
|PWY0-1391|	S-methyl-5'-thioadenosine degradation IV	0.0413941	1	0.636364	|Degradation||NUCLEO-DEG||Methylthioadenosine-Degradation|
|PWY0-1466|	trehalose degradation VI (periplasmic)	5.88424e-05	0	0.712121	|Degradation||Carbohydrates-Degradation||Sugars-And-Polysaccharides-Degradation||Trehalose-Degradation|
|PWY0-1477|	ethanolamine utilization	0.0255216	0	0.409091	|Degradation||AMINE-DEG|
|PWY0-1479|	tRNA processing	0.0147658	1	0.545455	|Macromolecule-Modification||Nucleic-Acid-Processing|
|PWY0-1544|	proline to cytochrome bo oxidase electron transfer	0.0349133	1	0.621212	|Respiration||AEROBIC-RESPIRATION||Energy-Metabolism||Electron-Transfer|
|PWY0-1545|	cardiolipin biosynthesis III	0.000141632	0	0.681818	|Biosynthesis||Lipid-Biosynthesis||Phospholipid-Biosynthesis||Cardiolipin-Biosynthesis|
|PWY0-1567|	NADH to cytochrome bo oxidase electron transfer II	2.04952e-05	1	0.257576	|Electron-Transfer||Energy-Metabolism||Respiration||AEROBIC-RESPIRATION|
|PWY0-1568|	NADH to cytochrome bd oxidase electron transfer II	3.29786e-05	1	0.272727	|Electron-Transfer||Energy-Metabolism||Respiration||AEROBIC-RESPIRATION|
|PWY0-1584|	nitrate reduction X (dissimilatory, periplasmic)	0.00301288	0.416667	0.0606061	|Degradation||Noncarbon-Nutrients||NITROGEN-DEG||Nitrate-Reduction||Respiration||ANAEROBIC-RESPIRATION||Energy-Metabolism||Electron-Transfer|
|PWY0-321|	phenylacetate degradation I (aerobic)	0.0295346	0	0.393939	|Degradation||AROMATIC-COMPOUNDS-DEGRADATION||Phenolic-Compounds-Degradation||Phenylacetate-Degradation|
|PWY0-42|	2-methylcitrate cycle I	1.24809e-06	0	0.80303	|Degradation||CARBOXYLATES-DEG||Propionate-Degradation||Methyl-Citrate-Cycle|
|PWY0-461|	L-lysine degradation I	0.0255216	1	0.590909	|Degradation||Amino-Acid-Degradation||Proteinogenic-Amino-Acids-Degradation||LYSINE-DEG|
|PWY0-541|	cyclopropane fatty acid (CFA) biosynthesis	0.0120276	1	0.530303	|Biosynthesis||Lipid-Biosynthesis||Fatty-acid-biosynthesis||Cyclopropane-fatty-acid-biosyn|
|PWY0-823|	L-arginine degradation III (arginine decarboxylase/agmatinase pathway)	0.000482737	0	0.636364	|Degradation||Amino-Acid-Degradation||Proteinogenic-Amino-Acids-Degradation||ARGININE-DEG|
|PWY0-862|	(5Z)-dodecenoate biosynthesis I	0.00197437	1	0.424242	|Biosynthesis||Lipid-Biosynthesis||Fatty-acid-biosynthesis||Unsaturated-Fatty-Acids-Biosynthesis||5Z-Dodec-5-enoate-Biosynthesis|
|PWY0-981|	taurine degradation IV	0.0295346	0	0.393939	|Sulfur-Metabolism||Degradation||Noncarbon-Nutrients||NITROGEN-DEG||Taurine-degradation|
|PWY1F-353|	glycine betaine biosynthesis III (plants)	0.0147658	1	0.545455	|Biosynthesis||Polyamine-Biosynthesis||Betaine-Biosynthesis|
|PWY3O-246|	(R,R)-butanediol degradation	0.0220485	0.833333	0.393939	|Degradation||Alcohol-Degradation||2-3-Butanediol-Degradation|
|PWY490-3|	nitrate reduction VI (assimilatory)	0.00494427	0	0.530303	|Degradation||Noncarbon-Nutrients||NITROGEN-DEG||Nitrate-Reduction|
|PWY66-377|	pregnenolone biosynthesis	2.55481e-08	1	0.136364	|Biosynthesis||HORMONE-SYN|
|PWY66-389|	phytol degradation	2.04952e-05	0	0.742424	|Degradation||Alcohol-Degradation|
|PWY66-422|	D-galactose degradation V (Leloir pathway)	0.0120276	0	0.469697	|Degradation||Carbohydrates-Degradation||Sugars-And-Polysaccharides-Degradation||GALACTOSE-DEGRADATION|
|PWY66-426|	hydrogen sulfide biosynthesis II (mammalian)	0.000216995	0	0.666667	|Degradation||Noncarbon-Nutrients||Sulfur-Metabolism||Hydrogen-Sulfide-Biosynthesis||Metabolic-Clusters|
|PWY6666-1|	anandamide degradation	0.0147658	0	0.454545	|Degradation||Fatty-Acid-and-Lipid-Degradation|
|PWYQT-4429|	CO2 fixation into oxaloacetate (anaplerotic)	0.000141632	0	0.681818	|Degradation||C1-COMPOUNDS||CO2-Fixation|
|PYRIDOXSYN-PWY|	pyridoxal 5'-phosphate biosynthesis I	0.0120276	0	0.469697	|Biosynthesis||Cofactor-Biosynthesis||Vitamin-Biosynthesis||Vitamin-B6-Biosynthesis|
|RIBOKIN-PWY|	ribose phosphorylation	0.0177481	0	0.439394	|Degradation||Carbohydrates-Degradation||Sugars-And-Polysaccharides-Degradation|
|SALVADEHYPOX-PWY|	adenosine nucleotides degradation II	0.00197437	0	0.575758	|Degradation||NUCLEO-DEG||Purine-Degradation||Adenosine-Nucleotides-Degradation|
|SERSYN-PWY|	L-serine biosynthesis	2.04952e-05	0	0.742424	|Biosynthesis||Amino-Acid-Biosynthesis||IND-AMINO-ACID-SYN||SERINE-BIOSYNTHESIS|
|SOPHOROSYLOXYDOCOSANOATE-DEG-PWY|	sophorosyloxydocosanoate deacetylation	0.0220485	0.833333	0.393939	|Degradation||Fatty-Acid-and-Lipid-Degradation|
|SULFMETII-PWY|	sulfate reduction II (assimilatory)	0.0255216	0	0.409091	|Degradation||Noncarbon-Nutrients||Sulfur-Metabolism||Sulfate-Reduction|
|TCA|	TCA cycle I (prokaryotic)	2.13585e-09	0	0.893939	|Energy-Metabolism||TCA-VARIANTS|
|THIOSULFOX-PWY|	thiosulfate oxidation I (to tetrathionate)	7.36432e-07	0.75	0.0757576	|Energy-Metabolism||Respiration||AEROBIC-RESPIRATION||Degradation||Noncarbon-Nutrients||Sulfur-Metabolism||Thiosulfate-Oxidation|
|THREONINE-DEG2-PWY|	L-threonine degradation II	0.000151117	0.0833333	0.742424	|Degradation||Amino-Acid-Degradation||Proteinogenic-Amino-Acids-Degradation||THREONINE-DEG|
|TREDEGLOW-PWY|	trehalose degradation I (low osmolarity)	7.03539e-09	0	0.878788	|Degradation||Carbohydrates-Degradation||Sugars-And-Polysaccharides-Degradation||Trehalose-Degradation|
|TRYPANOSYN-PWY|	trypanothione biosynthesis	0.0295346	0	0.393939	|Biosynthesis||Polyamine-Biosynthesis|
|UDPNACETYLGALSYN-PWY|	UDP-N-acetyl-D-glucosamine biosynthesis II	0.0177481	0	0.439394	|Biosynthesis||Carbohydrates-Biosynthesis||CARBO-BIOSYNTHESIS||SUGAR-NUCLEOTIDES||UDP-Sugar-Biosynthesis||UDP-NAc-Glucosamine-Biosynthesis|
|XYLCAT-PWY|	xylose degradation I	0.0120276	1	0.530303	|Degradation||Carbohydrates-Degradation||Sugars-And-Polysaccharides-Degradation||Xylose-Degradation|
