## Supplementary Table S7 for "The functional repertoire encoded within the native microbiome of the model nematode *Caenorhabditis elegans*"

### Sheet: Bacterial load
Isolate	genus	run	cfu_worm
MYb10	Acinetobacter	1	197800
MYb10	Acinetobacter	2	302667
MYb10	Acinetobacter	3	251000
MYb10	Acinetobacter	4	348889
MYb10	Acinetobacter	5	310667
MYb11	Pseudomonas	1	163111
MYb11	Pseudomonas	2	315555
MYb11	Pseudomonas	3	222000
MYb11	Pseudomonas	4	186222
MYb11	Pseudomonas	5	116333
MYb115	Pseudomonas	1	107733
MYb115	Pseudomonas	2	69133.3
MYb115	Pseudomonas	3	236000
MYb115	Pseudomonas	4	169422
MYb115	Pseudomonas	5	224000
MYb12	Pseudomonas	1	228000
MYb12	Pseudomonas	2	29777.7
MYb12	Pseudomonas	3	136000
MYb12	Pseudomonas	4	152445
MYb12	Pseudomonas	5	32667
MYb15	Ochrobactrum	1	143111
MYb15	Ochrobactrum	2	126178
MYb15	Ochrobactrum	3	32088.7
MYb15	Ochrobactrum	4	140667
MYb15	Ochrobactrum	5	33955.7
MYb181	Sphingobacterium	1	6755.33
MYb181	Sphingobacterium	2	710.667
MYb181	Sphingobacterium	3	768.667
MYb181	Sphingobacterium	4	377.667
MYb181	Sphingobacterium	5	70.6667
MYb185	Pseudomonas	1	2022
MYb185	Pseudomonas	2	557.667
MYb185	Pseudomonas	3	91
MYb185	Pseudomonas	4	422
MYb185	Pseudomonas	5	282
MYb187	Pseudomonas	1	111778
MYb187	Pseudomonas	2	40000
MYb187	Pseudomonas	3	39800.3
MYb187	Pseudomonas	4	54978
MYb187	Pseudomonas	5	30889
MYb193	Pseudomonas	1	92889
MYb193	Pseudomonas	2	459334
MYb193	Pseudomonas	3	208222
MYb193	Pseudomonas	4	747778
MYb193	Pseudomonas	5	282444
MYb25	Chryseobacterium	1	20846.3
MYb25	Chryseobacterium	2	7189
MYb25	Chryseobacterium	3	23667
MYb25	Chryseobacterium	4	41955.7
MYb25	Chryseobacterium	5	82066.7
MYb49	Ochrobactrum	1	145067
MYb49	Ochrobactrum	2	251334
MYb49	Ochrobactrum	3	84377.7
MYb49	Ochrobactrum	4	174444
MYb49	Ochrobactrum	5	197111
MYb53	Rhodococcus	1	133555
MYb53	Rhodococcus	2	81733.3
MYb53	Rhodococcus	3	123244
MYb53	Rhodococcus	4	123177
MYb53	Rhodococcus	5	66466.7
MYb57	Stenotrophomonas	1	5911
MYb57	Stenotrophomonas	2	42444.3
MYb57	Stenotrophomonas	3	5155.67
MYb57	Stenotrophomonas	4	8022.33
MYb57	Stenotrophomonas	5	39333.3
MYb6	Ochrobactrum	1	42444
MYb6	Ochrobactrum	2	147778
MYb6	Ochrobactrum	3	13555.7
MYb6	Ochrobactrum	4	44177.7
MYb6	Ochrobactrum	5	60666.7
MYb237	Ochrobactrum	1	265111
MYb237	Ochrobactrum	2	192889
MYb237	Ochrobactrum	3	87778
MYb237	Ochrobactrum	4	157778
MYb237	Ochrobactrum	5	27110.7
MYb70	Ochrobactrum	1	119555
MYb70	Ochrobactrum	2	232889
MYb70	Ochrobactrum	3	102000
MYb70	Ochrobactrum	4	66266.7
MYb70	Ochrobactrum	5	71667
MYb71	Ochrobactrum	1	42377.7
MYb71	Ochrobactrum	2	176444
MYb71	Ochrobactrum	3	68888.7
MYb71	Ochrobactrum	4	102889
MYb71	Ochrobactrum	5	74577.7
MYb73	Achromobacter	1	9067
MYb73	Achromobacter	2	12757.7
MYb73	Achromobacter	3	24733.3
MYb73	Achromobacter	4	10911.3
MYb73	Achromobacter	5	24177.7
OP50	Escherichia	1	80
OP50	Escherichia	2	167
OP50	Escherichia	3	104.667
OP50	Escherichia	4	104.333
OP50	Escherichia	5	15.3333

### Sheet: Population growth
strain	genus	mean_WormsPerPlate	sd_WormsPerPlate
MYb10	Acinetobacter	13553.3	2360.39
MYb10	Acinetobacter	5600	1077.64
MYb10	Acinetobacter	6120	476.235
MYb10	Acinetobacter	15500	7.4087
MYb10	Acinetobacter	16500	4.78423
MYb10	Acinetobacter	24400	4.10961
MYb11	Pseudomonas	36833.3	1384.57
MYb11	Pseudomonas	11480	1156.59
MYb11	Pseudomonas	8000	320
MYb11	Pseudomonas	46300	7.54247
MYb11	Pseudomonas	25600	6.01849
MYb115	Pseudomonas	22466.7	2444.04
MYb115	Pseudomonas	2126.67	508.068
MYb115	Pseudomonas	17670	3196.29
MYb115	Pseudomonas	32800	5.18545
MYb115	Pseudomonas	11300	4.78423
MYb115	Pseudomonas	29000	9.4163
MYb12	Pseudomonas	24540	2959.53
MYb12	Pseudomonas	12760	1320
MYb12	Pseudomonas	4533.33	687.047
MYb12	Pseudomonas	21500	11.7851
MYb12	Pseudomonas	20500	11.4407
MYb12	Pseudomonas	19100	8.52447
MYb15	Ochrobactrum	8423.33	1080.39
MYb15	Ochrobactrum	3533.33	642.91
MYb15	Ochrobactrum	6960	2342.31
MYb15	Ochrobactrum	17200	1.41421
MYb15	Ochrobactrum	9970	4.10961
MYb15	Ochrobactrum	20500	9.09212
MYb181	Sphingobacterium	13930	848.705
MYb181	Sphingobacterium	506	79.3221
MYb181	Sphingobacterium	4182	238
MYb181	Sphingobacterium	32600	7.78888
MYb181	Sphingobacterium	27300	9.62635
MYb181	Sphingobacterium	41000	8.52447
MYb185	Pseudomonas	6526.67	1464.83
MYb185	Pseudomonas	21026.7	1912.62
MYb185	Pseudomonas	3590	11.2645
MYb185	Pseudomonas	425	3.29983
MYb185	Pseudomonas	2900	8.64099
MYb187	Pseudomonas	25200	2475.86
MYb187	Pseudomonas	30100	5.4365
MYb193	Pseudomonas	11000	1509.97
MYb193	Pseudomonas	2800	1547.93
MYb193	Pseudomonas	4370	1656.38
MYb193	Pseudomonas	9310	6.84755
MYb193	Pseudomonas	4180	4.08248
MYb193	Pseudomonas	9830	5.90668
MYb237	Ochrobactrum	2660	121.244
MYb237	Ochrobactrum	7680	103.923
MYb237	Ochrobactrum	6650	0.942809
MYb237	Ochrobactrum	11100	5.09902
MYb237	Ochrobactrum	17200	4.32049
MYb25	Chryseobacterium	763	181.055
MYb25	Chryseobacterium	7417.31	6064.46
MYb25	Chryseobacterium	1140	152
MYb25	Chryseobacterium	700	1.69967
MYb25	Chryseobacterium	1110	4.92161
MYb25	Chryseobacterium	1410	6.37704
MYb49	Ochrobactrum	7500	1099.82
MYb49	Ochrobactrum	1190	242.487
MYb49	Ochrobactrum	8216.67	687.047
MYb49	Ochrobactrum	29600	29.3371
MYb49	Ochrobactrum	19300	2.62467
MYb49	Ochrobactrum	19700	4.6428
MYb53	Rhodococcus	2213.33	233.524
MYb53	Rhodococcus	644	128.312
MYb53	Rhodococcus	2096.67	196.299
MYb53	Rhodococcus	1230	2.35702
MYb53	Rhodococcus	2070	1.88562
MYb53	Rhodococcus	462	6.16441
MYb57	Stenotrophomonas	1333.33	300.222
MYb57	Stenotrophomonas	392	105.698
MYb6	Ochrobactrum	25680	1572.64
MYb6	Ochrobactrum	3420	380
MYb6	Ochrobactrum	4940	1005.39
MYb6	Ochrobactrum	15500	11.8134
MYb6	Ochrobactrum	17500	11.2645
MYb6	Ochrobactrum	13200	2.0548
MYb70	Ochrobactrum	16973.3	856.757
MYb70	Ochrobactrum	3153.33	992.035
MYb70	Ochrobactrum	10030	1639.42
MYb70	Ochrobactrum	11400	9.74109
MYb70	Ochrobactrum	9660	2.94392
MYb70	Ochrobactrum	10800	5.71548
MYb71	Ochrobactrum	4280	499.6
MYb71	Ochrobactrum	1078	135.011
MYb71	Ochrobactrum	6300	915.369
MYb71	Ochrobactrum	18200	10.873
MYb71	Ochrobactrum	9380	5.90668
MYb71	Ochrobactrum	16200	3.29983
MYb73	Achromobacter	3150	1169.23
MYb73	Achromobacter	434	142.944
MYb73	Achromobacter	1066.67	187.503
MYb73	Achromobacter	1920	11.0855
MYb73	Achromobacter	3500	1.24722
MYb73	Achromobacter	3450	4.78423
OP50	Escherichia	16080	1530.88
OP50	Escherichia	1393.33	336.056
OP50	Escherichia	10933.3	923.76
OP50	Escherichia	3890	2.0548
OP50	Escherichia	312	1.24722
OP50	Escherichia	1820	0.471405
