## Supplementary Table S8 for "The functional repertoire encoded within the native microbiome of the model nematode *Caenorhabditis elegans*"

### Sheet: Sheet1
Traits	Response variable	Regression method	P-value	Importance
pyruvate fermentation to (S)-acetoin	Bacterial load	Spearman	0.02337
trans-3-hydroxy-L-proline degradation	C. elegans population growth	Spearman	0.01661
L-histidine degradation VI	Bacterial load	Random forests		0.0118907
L-histidine degradation II	Bacterial load	Random forests		0.0119428
cob(II)yrinate a,c-diamide biosynthesis II (late cobalt incorporation)	Bacterial load	Random forests		0.0132827
(S,S)-butanediol biosynthesis	Bacterial load	Random forests		0.0141088
glycolysis IV (plant cytosol)	Bacterial load	Random forests		0.0148677
(S,S)-butanediol degradation	Bacterial load	Random forests		0.0151012
urea degradation II	Bacterial load	Random forests		0.0159535
thiazole biosynthesis II (aerobic bacteria)	Bacterial load	Random forests		0.020753
glyphosate degradation II	Bacterial load	Random forests		0.0215837
pyruvate fermentation to (S)-acetoin	Bacterial load	Random forests		0.0291839
NADH to cytochrome bd oxidase electron transfer II	C. elegans population growth	Random forests		773718
L-isoleucine biosynthesis II	C. elegans population growth	Random forests		1.39289e+06
trans-3-hydroxy-L-proline degradation	C. elegans population growth	Random forests		1.14976e+07
