## Supplementary Table S9 for "The functional repertoire encoded within the native microbiome of the model nematode *Caenorhabditis elegans*"

### Sheet: Sheet1
org	auxotrophy	growth	rRNA	tRNA	degradation	eps	genome	antibiotics	catabolism	siderophore	stresstolerator	competitor	ruderal	strategy
MYb1	1	2.03747	5	54	202	2	6064184	0	38	1	0.25	0.75	0.333333	2
MYb10	2	2.03747	3	66	146	0	4569864	0	36	0	0.5	0.25	0.333333	1
MYb11	1	2.03747	16	66	201	2	6100532	0	38	1	0.25	0.75	0.666667	2
MYb114	1	2.03747	4	59	191	1	6354253	0	39	1	0.25	0.75	0.333333	2
MYb115	0	2.03747	10	63	206	2	6263738	0	40	0	0.25	0.5	0.666667	3
MYb117	1	2.03747	7	58	191	1	6349152	0	39	1	0.25	0.75	0.666667	2
MYb12	1	2.03747	6	55	202	2	6065346	0	38	1	0.25	0.75	0.333333	2
MYb121	2	2.03747	6	70	191	1	5026532	1	49	0	0.5	0.5	0.333333	1,2
MYb13	1	2.03747	4	56	202	2	6065095	0	38	1	0.25	0.75	0.333333	2
MYb137	2	2.03747	7	75	225	1	4471151	0	66	0	0.5	0.5	0.666667	3
MYb14	0	2.03747	3	49	149	0	4632136	0	48	1	0.25	0.75	0.333333	2
MYb15	0	2.03747	12	58	149	0	4657557	0	48	1	0	0.75	0.666667	2
MYb16	1	2.03747	6	58	202	2	6066475	0	38	1	0.25	0.75	0.333333	2
MYb17	1	2.03747	4	59	202	2	6061908	0	38	1	0.25	0.75	0.333333	2
MYb18	0	2.03747	3	49	149	0	4632353	0	48	1	0.25	0.75	0.333333	2
MYb181	2	2.03747	7	78	103	0	5431180	0	31	0	0.25	0.25	1	3
MYb184	1	2.03747	3	59	189	1	6108438	0	38	1	0.5	0.75	0.333333	2
MYb185	1	2.03747	3	54	142	0	4099100	0	36	0	0.25	0.25	0.333333	3
MYb187	0	2.03747	3	62	197	1	5742799	1	35	0	0.5	0.25	0.333333	1
MYb19	0	2.03747	3	49	149	0	4631732	0	48	1	0.25	0.75	0.333333	2
MYb193	1	2.03747	19	71	189	1	6211636	0	38	1	0.25	0.75	0.666667	2
MYb2	1	2.03747	4	69	189	1	6362474	0	33	1	0.25	0.75	0.333333	2
MYb209	1	1.33188	11	21	149	0	5745836	0	49	1	0.25	0.75	0.333333	2
MYb211	1	2.03747	4	63	134	0	4058149	2	32	0	0	0.25	0.666667	3
MYb212	2	1.33188	12	70	147	0	5461739	0	53	0	0.5	0.5	0.333333	1,2
MYb213	1	2.03747	4	64	130	0	3785151	0	28	0	0	0.25	0.666667	3
MYb214	2	2.03747	4	72	125	0	3723429	0	33	0	0.25	0.25	0.333333	3
MYb216	3	2.03747	4	63	132	0	3998930	2	34	0	0.25	0.25	0.333333	3
MYb22	1	2.03747	5	56	202	2	6064613	0	38	1	0.25	0.75	0.333333	2
MYb220	2	1.33188	6	28	147	0	5450504	0	53	0	0.5	0.5	0	1,2
MYb221	1	2.03747	4	62	134	0	4058177	2	32	0	0	0.25	0.666667	3
MYb222	2	2.03747	4	72	125	0	3677666	0	35	0	0.25	0.25	0.333333	3
MYb224	3	2.03747	4	62	129	0	3909456	0	33	0	0.25	0.25	0.333333	3
MYb227	2	2.03747	4	58	128	0	4309199	0	30	0	0.25	0.25	0.666667	3
MYb229	3	2.03747	4	63	132	0	3998291	2	34	0	0.25	0.25	0.333333	3
MYb23	3	2.03747	3	55	158	0	5191664	2	38	1	0.5	0.5	0.333333	1,2
MYb237	2	2.03747	3	48	141	0	4947180	2	45	0	0.5	0.25	0.333333	1
MYb238	2	2.03747	3	60	105	0	4074006	0	39	0	0.5	0.25	0.333333	1
MYb24	2	2.03747	3	52	116	0	4247161	0	31	0	0.5	0.25	0.666667	3
MYb25	3	2.03747	3	75	84	0	5011784	0	30	0	0.5	0.25	0.666667	3
MYb29	0	2.03747	3	49	146	0	4820303	0	44	0	0.25	0.25	0.333333	3
MYb3	1	2.03747	4	68	189	1	6362684	0	33	1	0.25	0.75	0.333333	2
MYb31	3	2.03747	3	49	95	0	3414053	0	30	0	0.5	0.25	0.666667	3
MYb32	2	2.03747	3	52	116	0	4245908	0	31	0	0.5	0.25	0.666667	3
MYb33	3	2.03747	3	49	95	0	3410301	0	30	0	0.5	0.25	0.666667	3
MYb40	2	2.03747	3	52	116	0	4242446	0	31	0	0.5	0.25	0.666667	3
MYb43	2	2.03747	3	52	116	0	4245581	0	31	0	0.5	0.25	0.666667	3
MYb44	3	2.03747	3	75	84	0	5011359	0	30	0	0.5	0.25	0.666667	3
MYb45	3	2.03747	3	55	111	0	4074608	1	31	0	0.5	0.25	0.666667	3
MYb46	3	2.03747	3	49	95	0	3412644	0	30	0	0.5	0.25	0.666667	3
MYb48	1	1.33188	10	37	181	0	5863830	1	54	1	0.25	0.75	0.333333	2
MYb49	0	2.03747	12	60	145	0	4825002	0	49	1	0	0.75	0.666667	2
MYb5	2	2.03747	7	74	225	1	4470869	0	66	0	0.5	0.5	0.666667	3
MYb50	2	2.03747	3	52	116	0	4244560	0	31	0	0.5	0.25	0.666667	3
MYb51	3	2.03747	3	55	158	0	5190614	2	38	1	0.5	0.5	0.333333	1,2
MYb52	3	2.03747	3	49	95	0	3412955	0	30	0	0.5	0.25	0.666667	3
MYb53	2	2.03747	6	49	188	0	6612919	2	51	1	0.25	1	0.333333	2
MYb54	2	2.03747	3	52	116	0	4246055	0	31	0	0.5	0.25	0.666667	3
MYb56	2	1.33188	11	31	146	0	5929383	0	50	1	0.5	0.75	0.333333	2
MYb57	3	2.03747	13	78	125	2	4694453	0	44	0	0.5	0.25	0.666667	3
MYb58	2	2.03747	15	60	141	0	4974493	2	45	0	0.25	0.25	0.666667	3
MYb6	0	2.03747	12	58	149	0	4657555	0	48	1	0	0.75	0.666667	2
MYb60	1	2.03747	8	61	174	1	5584444	0	35	1	0.25	0.5	0.666667	3
MYb62	3	2.03747	3	56	128	0	4152548	0	33	0	0.5	0.25	0.333333	1
MYb63	2	1.33188	7	66	155	1	7180602	1	47	0	0.75	0.5	0.333333	1
MYb64	1	2.03747	3	47	123	0	4146230	0	35	0	0.25	0.25	0.333333	3
MYb66	4	2.03747	3	52	102	0	3877274	0	30	0	0.5	0.25	0.666667	3
MYb67	2	1.33188	1	42	155	1	7174591	1	47	0	1	0.5	0	1
MYb68	0	2.03747	3	48	154	0	5058358	0	46	1	0.25	0.5	0.333333	2
MYb7	4	2.03747	3	69	84	0	5153515	0	30	0	0.5	0.25	0.666667	3
MYb70	2	2.03747	3	46	141	0	4935982	2	45	0	0.5	0.25	0.333333	1
MYb71	0	2.03747	12	60	168	0	5399770	0	54	0	0	0.5	0.666667	3
MYb72	2	2.03747	3	50	118	0	3935055	0	35	0	0.5	0.25	0.333333	1
MYb73	1	2.03747	13	62	160	0	6340208	2	51	0	0	0.75	0.666667	2
MYb75	1	2.03747	8	65	174	1	5585606	0	35	1	0.25	0.5	0.666667	3
MYb78	2	1.33188	11	63	147	1	6007142	0	53	0	0.75	0.75	0.333333	1,2
MYb9	0	2.03747	3	54	176	1	6682547	2	51	1	0.5	1	0.333333	2
OP50	2	2.03747	9	82	225	1	4484289	0	66	0	0.5	0.5	0.666667	3
